# Hedgehog signaling activates a heterochronic gene regulatory network to control differentiation timing across lineages

**DOI:** 10.1101/270751

**Authors:** Megan Rowton, Carlos Perez-Cervantes, Ariel Rydeen, Suzy Hur, Jessica Jacobs-Li, Nikita Deng, Emery Lu, Alexander Guzzetta, Jeffrey D. Steimle, Andrew Hoffmann, Sonja Lazarevic, Xinan Holly Yang, Chul Kim, Shuhan Yu, Heather Eckart, Sabrina Iddir, Mervenaz Koska, Erika Hanson, Sunny Sun-Kin Chan, Daniel J. Garry, Michael Kyba, Anindita Basu, Kohta Ikegami, Sebastian Pott, Ivan P. Moskowitz

## Abstract

Heterochrony, defined as differences in the timing of developmental processes, impacts organ development, homeostasis, and regeneration. The molecular basis of heterochrony in mammalian tissues is poorly understood. We report that Hedgehog signaling activates a heterochronic pathway that controls differentiation timing in multiple lineages. A differentiation trajectory from second heart field cardiac progenitors to first heart field cardiomyocytes was identified by single-cell transcriptional profiling in mouse embryos. A survey of developmental signaling pathways revealed specific enrichment for Hedgehog signaling targets in cardiac progenitors. Removal of Hh signaling caused loss of progenitor and precocious cardiomyocyte differentiation gene expression in the second heart field *in vivo*. Introduction of active Hh signaling to mESC-derived progenitors, modelled by transient expression of the Hh-dependent transcription factor GLI1, delayed differentiation in cardiac and neural lineages *in vitro*. A shared GLI1-dependent network in both cardiac and neural progenitors was enriched with FOX family transcription factors. FOXF1, a GLI1 target, was sufficient to delay onset of the cardiomyocyte differentiation program in progenitors, by epigenetic repression of cardiomyocyte-specific enhancers. Removal of active Hh signaling or *Foxf1* expression from second heart field progenitors caused precocious cardiac differentiation *in vivo*, establishing a mechanism for resultant Congenital Heart Disease. Together, these studies suggest that Hedgehog signaling directly activates a gene regulatory network that functions as a heterochronic switch to control differentiation timing across developmental lineages.
