## Supplemental Table 1 for "Hedgehog signaling activates a heterochronic gene regulatory network to control differentiation timing across lineages"

### Sheet: Sheet1
limb_bud_gene	limb_bud_score	pSHF1_gene	pSHF1_score	pSHF2_gene	pSHF2_score	ph_arch_ecto_gene	ph_arch_ecto_score	pulm_endo_gene	pulm_endo_score	aSHF_ph_arch_meso_gene	aSHF_ph_arch_meso_score	parax_meso_gene	parax_meso_score	cardiomyocyte_gene	cardiomyocyte_score	ph_arch_mesench_gene	ph_arch_mesench_score	vasc_endothelium_gene	vasc_endothelium_score	blood_gene	blood_score	sept_trans_gene	sept_trans_score	neural_crest_gene	neural_crest_score	ph_arch_endo_gene	ph_arch_endo_score	neural_tube_DRG_gene	neural_tube_DRG_score	liver_gene	liver_score	pro_epicar_gene	pro_epicar_score	surf_ecto_gene	surf_ecto_score	neuron_gene	neuron_score
Alx3	0.156332	Aldh1a2	0.12267	Barx1	0.138228	Foxi2	0.141961	Shh	0.102986	Gm266	0.110306	Tcf15	0.10044	Tnnt2	0.0713919	Dlx5	0.143962	Ramp2	0.0563317	Alas2	0.041898	Plagl1	0.0886059	Tfap2b	0.122832	Pax9	0.12505	Hes5	0.0812382	Ttr	0.0780044	Lhx9	0.0764121	Tac2	0.066524	Neurod1	0.067961
Ptn	0.105677	Cxcl13	0.114854	Ifitm1	0.124167	Tfap2a	0.0864098	Car4	0.0889871	3632451O06Rik	0.0920916	Pax3	0.0899887	Myl4	0.070642	Dlx2	0.0862649	Gimap6	0.0485465	Gypa	0.0401099	Postn	0.080689	Plp1	0.109077	Nkx2-3	0.0919407	Pou3f2	0.0766134	Afp	0.0777685	Itga4	0.0584955	Grhl3	0.0389535	Nefm	0.0545663
Lix1	0.0972484	Sparcl1	0.107663	Dpysl3	0.095063	Galnt3	0.085705	Foxa2	0.0738102	Tcf21	0.0781929	Cxcl12	0.0870532	Shox2	0.0643181	Dlx1	0.0814779	Cdh5	0.048456	Hba-a1	0.0399873	Asb4	0.0736893	Phactr1	0.107477	Vgll2	0.0776167	Pantr1	0.0740934	Ambp	0.0718166	Wt1	0.0512507	Hand1	0.0373083	Nefl	0.0517819
Dlk1	0.0922223	Foxf1	0.100493	Osr1	0.08531	Wnt6	0.0809471	Ap1s3	0.0686058	Grem1	0.0743933	Meox2	0.0821916	Acta2	0.0595895	Crabp1	0.0734672	Egfl7	0.048129	Car2	0.0383488	Shisa3	0.0730787	Sox10	0.0781162	Plet1	0.0649107	Ckb	0.0723751	Itih2	0.0641042	Upk3b	0.0504917	Tacstd2	0.0334442	Tubb3	0.0464221
Sfrp1	0.087303	Msc	0.0878312	Isl1	0.0736733	Gjb3	0.0795433	Cpn1	0.0676277	Gng11	0.0700154	Foxd1	0.0736362	Actc1	0.0566244	Fli1	0.0538032	Gngt2	0.0464329	Cited4	0.0380593	Dlk1	0.0701216	Crabp1	0.0706893	Nkx2-6	0.0634706	Mir124-2hg	0.063916	Apoa2	0.063622	Tbx18	0.0463988	Plac8	0.031753	Igfbpl1	0.0438153
Gas1	0.0840697	Arg1	0.0873099	Ndn	0.0590099	Sostdc1	0.0769259	Slc2a3	0.063034	Rdh10	0.0671884	Meox1	0.0730235	Myl7	0.0552403	Mab21l1	0.0507037	Pecam1	0.043514	Hba-x	0.0377621	Hlx	0.0647448	Camk2b	0.0625509	Edn1	0.0580059	Gm12892	0.0635173	Fgb	0.0633875	Lrrn4	0.0430216	Lrp2	0.0316245	Tlx2	0.0402809
Prrx1	0.0769873	Cldn11	0.0841179	Hoxa5	0.0553548	Sp6	0.0685089	Rfx6	0.0610234	Tbx1	0.0627321	Col9a1	0.0727004	Csrp3	0.054102	Prrx1	0.0505547	Emcn	0.0431984	Hbb-bh0	0.0373591	Pitx2	0.0604991	Ngfr	0.0622928	Cldn4	0.0579148	Msx3	0.0598981	Serpinf2	0.0569091	Scx	0.0421182	Cobll1	0.0305176	Neurog1	0.0320603
Wnt2	0.0753132	Nkx6-1	0.0816256	Hsd11b2	0.0543461	Pdgfa	0.0681272	Apela	0.0609695	Kazald1	0.0626207	Col26a1	0.0703558	Vsnl1	0.0510065	Id1	0.0476899	Eng	0.0425602	Hbb-bh1	0.0373566	Itm2a	0.0591317	Ret	0.054267	Pyy	0.0550973	Fabp7	0.0575106	Hhex	0.0554697	Sfrp5	0.0373713	Wnt6	0.0296141	Stmn2	0.0315615
Alx1	0.0716338	Osr1	0.0728075	Cxxc4	0.052543	Fgf8	0.0664137	Nepn	0.0600478	Tlx1	0.061387	Fst	0.0693358	Nexn	0.0502346	Hopx	0.0455234	Plvap	0.0416196	Hbb-y	0.0368876	Tmem88	0.0551455	Dnajc1	0.0532789	Pax1	0.0537465	Foxb1	0.0571894	Nr5a2	0.0448418	Sox9	0.0372054	Tinagl1	0.028894	Rgs4	0.0303191
Ppp2r2b	0.0709141	Rspo1	0.0667693	Gata4	0.0524886	Pdlim1	0.0582647	Cldn6	0.05978	Col9a2	0.0606873	Ebf2	0.0624716	Tnni1	0.0494293	Foxd2os	0.0445362	Ecscr	0.041282	Mgst3	0.0361125	Alcam	0.0550653	Zeb2	0.0529138	Mid1ip1	0.0496766	Fez1	0.0562454	Serpina1a	0.042791	Enpep	0.036679	Ahnak	0.028603	Elavl4	0.028689
Adamts1	0.0705033	Vcan	0.0634804	Gm45889	0.0501933	Perp	0.0578057	Cpm	0.0587034	Rgs5	0.0566081	Col3a1	0.0623406	Ppp1r14c	0.0484089	Msx2	0.0445251	Icam2	0.0404101	Hemgn	0.0359593	Prnp	0.0545858	Pdlim1	0.0506394	Uchl1	0.0449552	Rfx4	0.0543659	Prox1	0.0422938	Stk26	0.0363535	Slc2a3	0.0283076	Neurod4	0.0282511
Epha3	0.0631948	Angptl1	0.0614094	Fendrr	0.0486786	Trp63	0.0552379	Nkx2-1	0.0554842	Pcp4	0.0562039	Pcp4	0.0606469	Cacna2d2	0.0465983	Stk26	0.0442416	Sox18	0.0388958	Klf1	0.0355316	Wt1	0.0532511	Lmo4	0.0504536	Igfbp5	0.044928	Pax6	0.0506717	Rbp4	0.0410768	Tcf21	0.0361697	Krt8	0.0282613	Tagln3	0.0277422
Efemp1	0.0625155	Foxp1	0.0613672	Nr2f2	0.0468132	Epcam	0.0550732	Krt8	0.0540064	Gfra1	0.0551919	Fap	0.0591791	Rbm24	0.0438365	Rap2c	0.0424069	Cldn5	0.0387815	Blvrb	0.0354109	Gata4	0.0531083	Erbb3	0.0500778	Epcam	0.0443055	Kbtbd11	0.0489068	Pcsk9	0.0397529	Tmem108	0.0358737	Igfbp2	0.0269545	Mfng	0.0272938
Sema3a	0.0618901	Plpp3	0.0610115	Gata5	0.0456593	Ifitm3	0.0521583	Krt18	0.0530034	Irx3	0.0549147	Foxc2	0.0578469	Sh3bgr	0.0428337	Cped1	0.0416606	Ctla2a	0.038288	Slc4a1	0.0352498	Gata6	0.0481247	Hoxd4	0.0489824	Cldn10	0.0423762	Fam181a	0.0452841	Serpina1b	0.0378832	Enpp1	0.0355577	Slc2a1	0.0269433	Sct	0.0267501
Col1a1	0.060381	Tbx5	0.0605802	Smpx	0.0449407	Ctxn3	0.051964	Fam183b	0.0522474	Fgf10	0.0544245	Six1	0.0563957	Adm	0.0427442	Cthrc1	0.0407356	Tie1	0.0382719	Cpox	0.0332746	Smim1	0.0480586	Klhl13	0.0489143	Cystm1	0.0419718	Fgfbp3	0.0406333	Cited1	0.0376128	Aplp1	0.0348528	Anxa2	0.026668	Hs3st1	0.0266134
Jaml	0.059449	Wnt4	0.060527	Adamts18	0.0446695	Pax8	0.0513079	Tmprss2	0.0504821	Pla2g16	0.0524065	Mest	0.0523927	Fbxo32	0.0426961	Meox1	0.0400466	Esam	0.0379179	Ell2	0.0329868	Phactr2	0.0465629	Cotl1	0.0477819	Spint2	0.0371647	Tubb2b	0.0405807	Gm16551	0.0360225	Aldh1a1	0.0346714	Endod1	0.0251581	Nhlh2	0.0260252
Serpinf1	0.0575091	D030025E07Rik	0.0549312	Tmem158	0.0426521	Fermt1	0.0492819	Epcam	0.0504696	Tubb2a	0.0515768	Zic1	0.0508422	Tnnc1	0.0422597	Sox9	0.0386511	Cd34	0.037855	Slc25a37	0.0325901	Nrp1	0.0444063	Ednrb	0.0474237	Klc3	0.0357525	Miat	0.0405651	Fgg	0.036004	Thsd4	0.0341007	Lrrn4	0.0246316	Srrm4	0.0251987
Gap43	0.0559444	Chd3	0.0517517	Mllt3	0.0419103	Cldn6	0.0480576	Foxa1	0.0482045	Mtus2	0.0510401	Lbx1	0.0477651	Gucy1a3	0.0418682	Cited1	0.0384079	Hapln1	0.0369946	Acp5	0.0318495	Dnm3	0.0437901	Ets1	0.0466365	Tmsb4x	0.0351208	Pou3f3	0.0405559	Vtn	0.0358072	Mical2	0.0340237	S100a11	0.0244094	Elavl3	0.0239099
Tnc	0.0549339	Npr3	0.0514598	Bnip3	0.040367	Espn	0.0476598	Mapk13	0.0470638	Col26a1	0.048392	Tgfbi	0.0461205	Cnn1	0.0413485	Mogat2	0.0372832	Calcrl	0.0361607	Spta1	0.0307384	Dsg2	0.0433706	Phox2b	0.0429834	Bex1	0.0350969	Pou3f4	0.0384853	Habp2	0.0356227	Mgarp	0.0339005	Ccdc80	0.0240548	Gm33167	0.0234011
Crispld1	0.0547832	Fendrr	0.0494147	Mbnl3	0.0400316	Apln	0.0460285	Bex1	0.0469282	Dusp14	0.048328	Cdh11	0.0452007	Hcn4	0.0407958	Mycn	0.037043	Plxnd1	0.035545	Epor	0.0305689	Lum	0.0416656	Smox	0.0426868	Id4	0.0350122	Nes	0.0379315	Apoe	0.0355498	Cthrc1	0.0325562	Tmem88	0.0237106	Nhlh1	0.0228535
Hoxa9	0.0544592	Itga8	0.0492467	Gata6	0.0399957	Mpzl2	0.0447839	Mt1	0.04655	Adh1	0.0459135	Lgals1	0.0434332	Mybpc3	0.0404924	Rarg	0.0355674	Kdr	0.0342549	Krt15	0.0299597	Angpt1	0.0415101	Lgi4	0.0418606	Fgf8	0.034943	Gpm6b	0.0378049	Reln	0.035319	Tubb3	0.0319594	Sfn	0.0231719	Ppp1r14a	0.0222406
Mab21l2	0.0544175	Pdlim4	0.0485218	Pdlim3	0.0397732	Acer2	0.0444001	Krt7	0.0440761	Exoc3l4	0.0451209	Vcan	0.0420268	Ccdc141	0.0400079	Dkk1	0.0346216	Arap3	0.0340414	Ermap	0.0297296	Upk3b	0.0412313	Insc	0.0410773	Nuak1	0.0344956	Tppp3	0.0377548	Paqr9	0.0350638	Dcn	0.0315223	F3	0.0230915	Gadd45a	0.0217113
Asb4	0.0535704	Foxl1	0.0482706	Rspo2	0.0384424	Ripply3	0.0436258	Cdkn1a	0.0437607	Nrg1	0.0445021	Tnfaip6	0.041995	Ankrd1	0.0395775	Mab21l2	0.0345469	Abi3	0.0334302	Hebp1	0.0294596	Cobl	0.0401031	Dlx2	0.0396246	Ap1m2	0.0341159	Crabp2	0.0372642	Spink1	0.0346238	Upk1b	0.0311173	Nrtn	0.0226561	Six1	0.0215768
Pcolce	0.0525548	Fam213a	0.0477661	Id2	0.0383023	Gm16136	0.0420522	Klf5	0.0426001	Barhl2	0.0443812	Saa1	0.0418587	Ttn	0.0390231	Fam212a	0.0340488	Tagln2	0.0334226	Hbb-bs	0.028698	Colec11	0.0394946	Rhob	0.039606	Cldn6	0.034065	Ildr2	0.0366484	Trf	0.034541	Ildr2	0.030281	Tmem54	0.0225928	Art1	0.020177
Msx1	0.0522881	Npnt	0.0476242	Tox3	0.0377728	Cldn7	0.0417193	Cldn7	0.0425769	Camk2a	0.0432032	Zcchc12	0.0408541	Gyg	0.038652	Col23a1	0.0339154	Crip2	0.0334093	Fech	0.028685	Col3a1	0.0388635	Car12	0.0394127	Kctd12b	0.0338896	Sox2	0.0363565	Akr1c19	0.034289	Tm4sf5	0.0301375	Epas1	0.022328	Phox2b	0.0199572
Gal	0.0507098	Zfp277	0.0448334	Stk32a	0.037771	Gsap	0.0406002	Igfbp2	0.0394432	Nkain4	0.0430993	Tmem132c	0.0403216	Unc45b	0.0385178	Bgn	0.0338064	Flt1	0.0331452	Pklr	0.0286724	Tnc	0.0385481	Nr2f1	0.0376201	Gata3	0.0336442	Sema5b	0.0356396	Alb	0.0320117	Smim1	0.0294311	Tcn2	0.0220701	Pou4f1	0.019577
Alx4	0.0497689	Emp1	0.0443747	Dock9	0.0374301	Isl2	0.0404519	Mt2	0.0393314	Tnni1	0.0430779	Nr2f1	0.040276	Myh6	0.038206	Snai1	0.0337278	Tek	0.0328874	Trim10	0.0284245	Pmp22	0.0376492	Cdh19	0.0360734	Cntnap4	0.0336084	Hoxd4	0.0353526	Bhmt	0.0313055	Creb5	0.0292794	Car4	0.021765	Igsf21	0.0195447
Lgals1	0.0492312	Foxg1	0.0410952	Rab3b	0.0370226	Msx2	0.0392115	Emb	0.0387893	Mylk3	0.0427957	Cp	0.0400279	Angpt1	0.0372097	Rasl11a	0.0331845	Stab1	0.0316136	Mrap	0.0283408	Abcg2	0.0374461	BC064078	0.0360711	Sulf1	0.033286	Nrarp	0.0346607	Dlk1	0.0306712	Tdo2	0.0290994	Ager	0.0217179	Hpca	0.0194312
Gm14226	0.0490442	Plod2	0.0393837	Rbpms	0.0365844	Krt19	0.038975	Bex4	0.0386776	Arg1	0.041863	Col2a1	0.0398221	Myocd	0.0358805	Lrba	0.0330537	Klhl4	0.0310773	Abcb10	0.02776	Cdkn1c	0.0373355	Crmp1	0.0345479	Sox2	0.032863	Celsr2	0.0340668	Pcolce2	0.0287971	Lipg	0.0284637	Ppl	0.0213699	Ina	0.0187519
Rspo4	0.0486263	Smim10l2a	0.0391603	Vim	0.0365237	Wfdc2	0.0384223	Esrp1	0.0378818	Tshz2	0.0417121	Cep41	0.0386272	Atp1b1	0.0358644	Ldha	0.0326482	Erg	0.0307675	Tal1	0.0274971	Lhx2	0.0372025	Sox8	0.0327497	Tnfrsf12a	0.0326267	Zfp811	0.0333205	Ppp4r4	0.0281372	Itm2a	0.0283731	Pard6b	0.0212775	Spock1	0.0187157
Hoxa5	0.0480115	Gm37760	0.0381645	Gdnf	0.0362217	Hapln1	0.0383148	Dcn	0.037153	Cd40	0.0413887	Ebf1	0.0384595	Smoc2	0.0358621	Wfikkn1	0.0323822	Rasip1	0.0306314	Rhag	0.0270819	Ezr	0.0369271	Cadm1	0.0325622	Fgf3	0.0321621	Map1b	0.0332942	Apoa1	0.0277245	Anxa2	0.0282387	Susd4	0.0208859	Apba2	0.0179416
Meg3	0.0477586	Kcns3	0.037978	Etv1	0.0354522	Cyp1b1	0.0375105	St14	0.0367918	Igfbp4	0.0403532	Lrig1	0.0381504	Mef2c	0.0357546	Msx1	0.0315461	Igf1	0.0304294	Alad	0.0270054	Atp2b1	0.0365292	Col1a2	0.0324587	Ripply3	0.0321539	Nkx6-1	0.0330827	Lect2	0.0250938	Sdc4	0.0280738	Stard8	0.0208355	Gfra1	0.0178456
Emx2	0.0473118	Plat	0.0377815	Isoc1	0.0352411	Crabp2	0.0373997	Sorl1	0.0359827	Hgf	0.0397838	Sim1	0.0374854	Wnt2	0.0355355	2020-09-11	0.0314735	Gimap1	0.0302538	Smim1	0.0265603	Tgfbr3	0.0363608	L1cam	0.0319053	Tspan12	0.0315149	Tox2	0.0318887	Serpind1	0.0249848	Lpl	0.0278477	Il17re	0.0207158	Chrna3	0.0178348
Nkd1	0.0470433	Ptch1	0.0369166	Ptbp2	0.0351548	Lfng	0.037235	Sema3c	0.0359779	AV026068	0.0393183	Lum	0.0371101	Popdc2	0.0347413	Crym	0.031356	Gm16104	0.0302457	Bpgm	0.0265457	Meg3	0.0352966	Rbp1	0.0312134	Emb	0.0314933	Sox2ot	0.031766	Foxa3	0.0248652	Rab32	0.0270927	Kcnk1	0.0205168	Trp53i11	0.017815
Dkk2	0.0466343	Gm2694	0.0365643	Foxf1	0.0351402	Hoxc5	0.0365027	Raet1e	0.0358077	Cdh11	0.0390213	Sncaip	0.0367915	Hsd3b6	0.0342059	Tnfaip6	0.0313008	Etv2	0.030132	Aqp3	0.0265121	Naaa	0.0352363	Spon1	0.0311891	4631405K08Rik	0.0300873	Fgfr3	0.0314766	Gas6	0.0248194	Gucy1a3	0.0268873	Cryab	0.0203758	Hes6	0.0174212
Dpep1	0.0456552	Nrep	0.0364976	Tle4	0.0349064	Sfn	0.0364993	Mecom	0.0352351	Pgf	0.0379933	Flrt2	0.036071	5430431A17Rik	0.0338581	Nkd2	0.0308904	Grap	0.030032	6030468B19Rik	0.0264125	Nr1h5	0.033886	Alx1	0.0310447	Gbx2	0.0292786	Apba2	0.0311966	Pcbd1	0.0246831	Dsc2	0.0267384	Pmp22	0.0202905	Cotl1	0.0169493
Hoxd9	0.0455325	Cald1	0.0357009	Dcaf12l1	0.0348173	Spint1	0.0359611	Nr2f2	0.0343124	Capn6	0.0375487	Fli1	0.0355165	Cap2	0.033651	Stambpl1	0.0307914	Fli1	0.0295839	Gmpr	0.026151	Flrt3	0.0334612	Pls3	0.0307054	Arhgap8	0.0290161	Zic1	0.0299554	Meg3	0.0243022	Pmp22	0.0261169	Krt18	0.019912	Hoxb8	0.016598
Hoxc4	0.0455231	Hsd11b2	0.0356728	Pde5a	0.0347337	Krt7	0.0357124	F11r	0.0343008	Meox1	0.0373194	Phlda1	0.0353484	Myh7	0.0335878	Comt	0.0307748	Cd93	0.0294224	Rfesd	0.0261378	Hs3st3b1	0.0334198	Tmc6	0.0305437	Hbegf	0.0287817	Lfng	0.0296047	Gstm1	0.0235473	Flrt2	0.0260303	Adamts2	0.0199068	Btbd17	0.0164471
Crabp1	0.0453519	Sfrp2	0.0354967	Prnp	0.0346636	Spint2	0.0341267	Wfdc2	0.0328018	Scn3a	0.0368695	Sfmbt1	0.0343293	Map1b	0.0323725	Ebf3	0.0303136	Flt4	0.0289322	Slc39a8	0.0260305	Ackr3	0.03248	Gm12688	0.0304755	Sorbs2	0.0283746	Vim	0.0287268	Onecut1	0.0232845	Fgf5	0.0258696	Smoc2	0.0198038	Stmn3	0.016326
Axin2	0.0453493	Barx2	0.0354451	Fam162b	0.0340694	Hoxb1	0.0339465	Syt5	0.03235	Aplnr	0.0361037	Fez1	0.0343254	Nebl	0.0319596	AC122539.3	0.0299836	Elk3	0.028916	Hbb-bt	0.0252093	Fbln2	0.0322328	Prkg2	0.030438	Bex3	0.0282533	Kif21a	0.0279041	St8sia3	0.0225613	6030407O03Rik	0.0253412	Emp2	0.0196514	Osgin2	0.0161589
Lef1	0.0445387	Cdh11	0.0351737	Gli1	0.0332826	Tmem54	0.0338759	F2rl1	0.0322239	Gm27477	0.0360075	Cd248	0.0342919	Tbx18	0.0314568	Rbp1	0.0299215	Vamp5	0.0286489	Add2	0.0247303	Sparc	0.0321226	Serpinf1	0.029933	Mrps6	0.0278483	Crabp1	0.0278675	Serpinc1	0.0225543	Actn3	0.0252055	Chst5	0.0194955	Nxph4	0.0160776
Tbx3	0.0442775	Foxp4	0.034741	Pitx2	0.0330863	S100a11	0.0338603	Vtn	0.0321765	Slit1	0.0357837	Ddr2	0.033747	Fam49a	0.0314125	Fpgs	0.0294346	Arhgdib	0.0278948	Dmtn	0.0247111	Tnip1	0.0319296	Nell2	0.0289772	Npnt	0.027427	Adgrg1	0.0278335	Spp2	0.0224265	Gcnt1	0.0237666	Cd9	0.0194471	Scg5	0.0157582
Kctd12	0.0433221	Stra6	0.0343147	Clvs1	0.0328947	Edn3	0.0337941	L1td1	0.0321568	Fn1	0.0355938	Cped1	0.0335198	Trim55	0.0307104	Tfap2a	0.0285988	Nfatc1	0.0278867	Gypc	0.0242621	Tmem98	0.0306432	Myl9	0.0284143	Lamc2	0.0273471	Pea15a	0.0272578	Bex4	0.0224115	Rap2c	0.0236045	Dusp26	0.0190714	Rgs3	0.0155694
Pcdh18	0.0425237	Smoc1	0.033938	Ccnd2	0.0325372	Gas1	0.0334936	Ociad2	0.0321234	Mfap2	0.035212	Parm1	0.033276	Lpl	0.0305131	Plcg2	0.0285333	Nrros	0.0273931	Snca	0.0242062	Sdk2	0.0300315	Cnp	0.0282445	Spry1	0.0273069	Dpysl5	0.0272487	Bex1	0.0220429	Atp1b1	0.0233897	Gpc4	0.0189342	Elavl2	0.0151879
Hoxb6	0.0421151	Dpysl4	0.0338343	Bmp4	0.0315412	Rab25	0.0332719	Tceal9	0.0319166	Hsd11b2	0.0347624	Foxd2os	0.0332487	Tecrl	0.0304957	Sem1	0.0279218	Rhoj	0.027277	Ncf4	0.0239763	Col1a2	0.0295239	Ascl1	0.0281672	Arid3b	0.0272507	Nell2	0.0272075	Dusp9	0.0214826	P3h4	0.0232138	B3gnt7	0.0187555	Clvs1	0.0151241
Hoxc5	0.0418446	Neo1	0.0337792	Nrk	0.0310147	Ass1	0.0330997	Grb7	0.0316765	Tslp	0.0342882	Nrp2	0.0331938	Hrc	0.030305	Sct	0.0274323	Klhl6	0.0271944	Gata1	0.0239184	Defb42	0.0290521	Vat1l	0.0279045	Loxl2	0.0269559	Ednrb	0.0267676	Cald1	0.0211999	Ddr1	0.023072	Lims2	0.0176405	Nsun3	0.0149066
Twist2	0.0417445	Foxp2	0.0335885	Snrpn	0.030628	Cpz	0.0323991	Dact2	0.0315531	Pla2g7	0.0342046	Saa2	0.0327862	Tmod1	0.0297531	Ccl6	0.026342	Rasgrp2	0.0268761	Fth1	0.0234648	Lbh	0.0284247	Tfap2a	0.0278485	Dok5	0.0264919	Lrrn1	0.0267079	Hnf4a	0.0211575	Unc45b	0.0228962	Slc35f2	0.0176214	Smarcd2	0.014335
Mest	0.041612	Ghr	0.0332313	Lgi2	0.0305931	Ntf5	0.0322627	Lad1	0.0315481	Wnt5a	0.0336081	Pde11a	0.0327507	Igfbp5	0.0293589	Cnn2	0.025882	Clec1b	0.0267334	Icam4	0.0234337	Steap1	0.0282933	S100a16	0.0272704	Prdm1	0.0264647	Tmem35a	0.0265801	Cebpa	0.0210573	Lgals1	0.022893	Klf6	0.0175714	Tuba4a	0.0140987
Msx2	0.0412848	2020-09-03	0.0331372	Pde9a	0.0305828	Bcam	0.0316687	Ap1m2	0.0311699	C530008M17Rik	0.0334595	Wnt16	0.0325398	Apobec2	0.0287117	Ppfibp2	0.0255727	Cavin3	0.0266592	Mt2	0.0234075	Colec10	0.0276787	Metrn	0.0270265	C330021F23Rik	0.0262699	Ntn1	0.026448	Apom	0.0207373	Hey1	0.0226388	Sema3e	0.0173793	Eya2	0.0139375
Alcam	0.0409305	Rragd	0.0327504	Wnt2	0.0304622	Cacna1b	0.0315419	Crb3	0.0308672	Etv4	0.0333426	Map2	0.0320751	Smyd1	0.0285254	Bola2	0.0255253	Clec14a	0.0265115	Tmem14c	0.0233393	Map1b	0.0274308	Dclk1	0.0269245	Tceal9	0.0258406	Jam2	0.0264003	Ccnd1	0.0202857	Igfbp5	0.0226081	Dag1	0.0172686	Tmsb4x	0.0139299
Mfap4	0.040827	Gm43050	0.0324799	Nkd1	0.0304047	Igfbp5	0.0315337	Rcan2	0.030679	Cysltr1	0.0330727	Pdgfrb	0.0316679	Hspb1	0.0283751	Usp14	0.0254292	Smagp	0.0263462	Gclm	0.0231392	Col1a1	0.026997	Psat1	0.0269032	Cmtm8	0.0255733	Elavl3	0.0263912	Pla2g12b	0.0202488	Fam213a	0.0217927	Col8a2	0.01714	Btg2	0.0138003
Wasf1	0.0404855	Nsg1	0.0318954	Hs3st2	0.0301995	Mansc4	0.0311509	Sp5	0.0305244	Tunar	0.0328794	Gpx7	0.0313463	Spon1	0.0283129	Eif5a	0.025127	Apoe	0.0263362	Rhd	0.0228847	Nrk	0.0269185	Cuedc2	0.0264379	Nkx3-1	0.0255027	Adgrv1	0.0263038	Akr1c12	0.0201957	Myl7	0.0215662	Dpf3	0.0170894	Unc13a	0.0137723
Lpar1	0.0403445	Mdk	0.0318235	Pspc1	0.0301773	Kremen2	0.0310145	Palm3	0.0303322	Nnat	0.0326708	Ncs1	0.0303661	Casz1	0.0277754	Impact	0.024906	F2r	0.0261724	Redrum	0.0227288	B130024G19Rik	0.026802	Tmsb4x	0.0263791	Krt18	0.0253108	Btbd17	0.0258754	Emb	0.0201306	Il33	0.0214172	Arhgap29	0.0168546	Mfap4	0.0137258
Twist1	0.0401474	Cxcl12	0.0314863	Zfpm2	0.0300719	Krt14	0.0307841	Rgn	0.0302688	Vamp8	0.0319801	Foxc1	0.0298803	Myl9	0.0274965	Tceal8	0.0246606	Hhex	0.0260201	Mt1	0.0224926	Emp3	0.0266699	Arhgef26	0.0260972	Gpx3	0.025284	Vit	0.0255824	Il1r1	0.0196135	Tnfrsf12a	0.0212912	Nabp1	0.0165542	Chgb	0.013673
Tmem119	0.0399924	Smoc2	0.031481	Tmem29	0.0300464	Tmem178	0.0306099	Espn	0.0302518	Nuak1	0.0319154	Rspo3	0.0298681	Ifitm10	0.0273719	Dctpp1	0.0245322	Vim	0.0260128	Hmbs	0.0224543	Barx1	0.0265019	Tspan18	0.0257848	Socs2	0.0251229	Glra1	0.025395	Tmem86a	0.0196091	Sh2d4a	0.0210659	S100a10	0.016502	Fbxl16	0.0134863
Clmp	0.0396393	Crispld2	0.0314207	Idh1	0.0295586	Meis2	0.030369	Wnt7b	0.029853	Apoe	0.0318626	Kif26a	0.0297287	Gucy1b3	0.0270518	Gm12992	0.0243127	Tspan18	0.0257128	Kel	0.0224459	Peg3	0.026499	Timm10b	0.0257543	Sema6a	0.0250997	Neurod4	0.0249805	Rian	0.0193943	Ppfibp1	0.0209241	Cgnl1	0.0164271	Lfng	0.0134785
Prrx2	0.0389569	Ablim1	0.0312921	Colec10	0.0294679	Dlx2	0.0297743	Lurap1l	0.0298198	Hotairm1	0.0313001	Ddit4l	0.0296104	Pnmt	0.026964	Crmp1	0.0242921	Bcl6b	0.0256317	Ikzf1	0.0224093	Ntm	0.0262102	Tspan7	0.0254342	Klk8	0.025034	Elavl4	0.0243607	Ddt	0.0189479	Cd200	0.0208258	Podxl	0.0161981	Trim9	0.0133105
Irx3	0.0382005	Hhip	0.031036	Ift43	0.0292712	Cxcl14	0.0297285	Ces1d	0.029617	Gpc3	0.0311508	Pcdh19	0.029486	Lbh	0.0269446	Col9a1	0.0239525	Lmo2	0.0256305	Gpx1	0.0219388	Robo2	0.0262058	Fam212a	0.0251062	Cldn9	0.024954	Ascl1	0.0242342	Itih5	0.0189194	Akap12	0.020587	Spint2	0.0159853	Hoxb6	0.0129481
S1pr3	0.0378768	Edaradd	0.0306435	Ppm1l	0.0290888	Cep170b	0.0293466	Mal	0.0295134	Fam174b	0.0311486	Sparcl1	0.0293628	Cnn2	0.0265711	Tomm7	0.0238721	Adgrf5	0.0251837	Kcnn4	0.0216713	Bnc1	0.0260873	Rasa3	0.0249872	Emx1	0.0248047	Slit1	0.0242088	Serpina1c	0.0188006	Grina	0.0203569	Spint1	0.0157403	Cadm3	0.012941
Plekha2	0.0378261	Jag1	0.0305319	Fam162a	0.0290492	Pkp3	0.0287915	Gulo	0.0291945	Sema3c	0.0309812	S1pr3	0.0292787	Atp2a2	0.0264646	Taf4b	0.0238309	Npr1	0.0249868	Epb42	0.0215346	Bicd1	0.0260813	Tnik	0.0249568	Tbx1	0.0247673	Srgap3	0.0241025	Rcan2	0.0186804	Lbh	0.020311	Ezr	0.0156719	Myo5b	0.0128844
Crabp2	0.0373618	Mdfic	0.030439	Rasgrp3	0.0289554	Six1	0.0286267	Spint2	0.0287495	Isl1	0.0306715	Anxa6	0.0290298	Tpm1	0.0264573	Srm	0.0237047	Mmrn1	0.0249715	Slc30a10	0.0210793	Oxct1	0.0260704	Fam210b	0.0248444	Dab2	0.0246255	Tmsb4x	0.023859	Tuba4a	0.0182461	Vim	0.0202673	2310030G06Rik	0.0152435	Slc18a3	0.0128762
Hoxd8	0.0367477	F730043M19Rik	0.0302601	Pcbp1	0.0289093	Tiparp	0.0282826	Capn6	0.0282988	Mef2c	0.0306371	Sulf1	0.0288023	Corin	0.026357	Id3	0.0234666	Aim2	0.0248028	Hbq1b	0.0204149	Cers4	0.0255966	Arpc1b	0.0247703	Cdh1	0.0245956	Trp53i11	0.0234348	Cdkn1c	0.0178477	Lsp1	0.020055	Akap12	0.0152325	Nr6a1	0.012867
2700033N17Rik	0.0364427	Foxf2	0.0301788	Kcnq5	0.0289021	Gpc4	0.028184	AC154734.1	0.0282865	Rcsd1	0.0304258	Crispld1	0.0286979	Sphkap	0.0263322	Atic	0.0234123	Exoc3l	0.0247006	Tmem56	0.0202649	Robo1	0.0254804	Hoxb4	0.0246446	Usp53	0.0243708	Fzd10	0.0232124	Sox17	0.0172545	Sema3d	0.0200497	Igsf11	0.0151707	Phox2a	0.0128015
Meis2	0.0357962	Cdk6	0.0300846	Arl4a	0.0288384	Ccdc68	0.027508	Hnf1b	0.0281722	Fut10	0.03017	Eva1b	0.0283697	Dsp	0.0261132	Dnajc1	0.0233368	Gng11	0.0246829	Glrx5	0.0197183	Tubb2a	0.025176	Ddit4	0.0245569	AC163033.2	0.0242821	Itgb8	0.023193	Hpn	0.0170787	Apela	0.0198028	Ccdc68	0.0151544	Tbc1d2	0.0127111
Tgfbi	0.0357024	Myrf	0.0298858	Plcb4	0.0286272	Tnnt3	0.0274781	9030622O22Rik	0.0280852	Ppp1r14a	0.0300034	Nnat	0.028336	Tgfb1i1	0.0258227	Csn3	0.0232667	Msn	0.0244781	Nfe2	0.0194231	Peg10	0.0251688	Akr1c13	0.0243972	Limch1	0.0242601	BC024139	0.0225541	Bche	0.0169543	Fbln2	0.0197406	Scamp1	0.0149874	Cadm1	0.012703
Igdcc3	0.0353248	Hspa12a	0.0296811	Gm5939	0.0286158	Cox4i2	0.0271827	Il13ra1	0.0280229	Tnc	0.029761	Mn1	0.0282413	Maged2	0.0253528	Pabpc1	0.0231402	Nos3	0.0242101	Pnpo	0.0192429	Rhoc	0.0250979	Plcg2	0.024378	Cldn8	0.024218	Fam181b	0.0225232	H2-Q2	0.0169062	Nrp1	0.0196146	Abca3	0.0147975	Soga3	0.0126497
Hoxa7	0.0349901	Ntng1	0.0292559	Pdgfra	0.0285572	Ctnnal1	0.0268537	Cystm1	0.0278158	Prrx1	0.0296158	Cd63	0.027957	Gpx3	0.0248522	Gm44261	0.0229416	Sox17	0.024178	Creg1	0.0191659	Gjb5	0.0250796	Nrip1	0.023928	Npm3	0.0240089	Map6	0.0220664	Maob	0.0168472	Synm	0.0195725	Mgat4a	0.0147587	Smpd3	0.0124281
Arhgap29	0.0349337	Mycn	0.0290893	Smco4	0.0282021	Ngfr	0.026687	Irx2	0.0276578	2010300C02Rik	0.0295427	Tagln	0.027835	Ptges3l	0.0245548	Polr3h	0.0229148	Fam43a	0.0239309	Urod	0.0184879	Gm6169	0.0250616	Scarb2	0.0238293	Vamp8	0.0239513	Pax3	0.0218938	Fabp5	0.0161593	Frmd4b	0.0195714	Npnt	0.01452	Svip	0.0123922
Nudt11	0.0349244	Tet2	0.0290615	Cd24a	0.027997	Dapl1	0.0262495	Prss8	0.027286	Gpsm3	0.028791	Cyr61	0.0277596	Pkp2	0.0245174	Slc25a22	0.0228989	Mmrn2	0.0238448	Steap3	0.018454	Mapk3	0.0250356	Cnrip1	0.0237094	Prss8	0.0238768	Dtx4	0.0216751	Mttp	0.0159778	Podxl	0.0195351	Nexn	0.0144509	Tspan18	0.0121995
Enox1	0.0346978	Wnt5a	0.0289816	Foxp2	0.0275062	Plbd1	0.0261547	Hook1	0.0272134	Mpped2	0.0284649	Ripk3	0.0275233	Nkx2-5	0.0239861	Slc25a12	0.022894	She	0.0235903	Slc38a5	0.0184146	Gna14	0.0250346	Klf9	0.023208	Krt19	0.0235729	Rtn3	0.0215723	Chmp4c	0.0157573	Tmem151a	0.019441	Pdlim1	0.0144301	Gadd45g	0.0121667
Zfp503	0.0346909	Snhg14	0.0289354	Fam91a1	0.0274976	Tjp2	0.0259911	Acot1	0.0271589	Six2	0.0283696	Adcy4	0.0274537	Dstn	0.0239648	Igfbp4	0.0228743	Sox7	0.0234714	Ube2l6	0.0178592	Sema6d	0.0249797	Gstk1	0.0229722	Gstt2	0.0232004	Scube2	0.021485	Lpl	0.0157136	Sparc	0.0194085	Bcam	0.0141733	Nnat	0.0121403
Cyp26a1	0.0344087	Stox1	0.0288872	6330403K07Rik	0.0272983	Igf2	0.0257552	Tuba4a	0.0269965	Hopx	0.0283256	Bgn	0.0272202	Rrad	0.0238693	Rack1	0.0227634	Myct1	0.0234117	Slc29a1	0.0176587	Bcar3	0.0249548	Elk3	0.0224944	Igfbp2	0.0230842	Syt11	0.0208843	Ttc39a	0.0156593	Fam84b	0.0193349	Flt1	0.0141668	Eif3s6-ps4	0.0121159
Marcks	0.0341033	Mif	0.0288389	Pkdcc	0.0271465	Pak1	0.0257096	Shtn1	0.0268341	Spry2	0.0281855	Vcam1	0.0271454	Akap5	0.02356	Mpp6	0.022638	Fxyd5	0.0232538	Nudt4	0.0174492	Gm16254	0.024733	Tmem132e	0.0224838	Hist3h2ba	0.0229519	Cercam	0.0208641	Clic5	0.0156519	S100a10	0.0191586	Lamc2	0.0140736	Acad10	0.0120241
Col3a1	0.0340304	Pnliprp1	0.0287815	Atp6v1c1	0.0271171	Cldn3	0.0256772	Cdh1	0.0266814	Traf3ip2	0.0281505	Eya1	0.0269249	Crip2	0.0229683	Gm6266	0.0226061	Col4a1	0.0230627	Tspan33	0.0171105	Jsrp1	0.0246925	Rai2	0.0224722	Aldh1a1	0.022904	Cxcr4	0.0208431	Steap2	0.0156477	Bmp2	0.0190993	Plac1	0.0138675	Rtn1	0.0119673
Col16a1	0.0336119	Plaur	0.0287581	Mff	0.0270504	Slc9a3r1	0.0253718	Tpd52	0.0266074	Halr1	0.0278237	Pknox2	0.0266957	Tagln	0.0222945	Fkbp11	0.0225967	S100a16	0.0227837	Mbnl1	0.0168834	Rian	0.0245294	Bcar3	0.0223505	Bcam	0.0227923	Adcyap1r1	0.020771	Psph	0.0155795	Scrn1	0.0190829	Dok4	0.0138089	Ebf1	0.0119139
5033428I22Rik	0.0335348	Gstk1	0.028708	Rab2b	0.0270413	Grb7	0.0251503	Clic6	0.026515	Ntng1	0.0277923	Tcf4	0.0266893	Abracl	0.022244	Hand1	0.0224638	Lyl1	0.0227126	Tfrc	0.0168306	6330403K07Rik	0.0244251	Postn	0.0222542	Marveld3	0.0227838	Foxa2	0.0207433	Pfkfb3	0.0155402	Sowahd	0.0189717	Bnc1	0.0137093	Rapgef5	0.011835
Mpped2	0.0335204	Hoxb1	0.0286314	Nhs	0.0269023	Stap2	0.0247649	Hotairm1	0.0263327	Scx	0.0277836	Dnm3os	0.0266868	Ryr2	0.0222008	Gng8	0.0224267	Arhgef15	0.0224787	Fam46c	0.0167619	Nr2f2	0.0240803	Hoxd3	0.0217785	1810037I17Rik	0.0227563	Mapk8ip2	0.0205648	Raph1	0.015101	C430049B03Rik	0.0188631	Epb41l4a	0.0136968	Trim16	0.0117638
Ppfibp2	0.0334041	Isoc1	0.0280945	Pfkl	0.0268656	Nup62cl	0.0246093	Ripply3	0.0262233	Chrdl1	0.0275521	Twist1	0.0264066	Klhdc8b	0.0221247	Nacc2	0.0224118	Laptm5	0.0223167	Gfi1b	0.0167062	Col5a2	0.0239289	Nefm	0.0217021	Halr1	0.0226573	Stmn3	0.0205511	Deptor	0.0149875	Anxa5	0.0188538	Wfdc2	0.013644	Acot7	0.0117514
Gm11578	0.0332856	Gdnf	0.0276623	Macrod2	0.0268444	Cdk2ap2	0.0243928	Epb41l3	0.0259759	CT009527.2	0.0274253	Sox9	0.0263565	Pgam2	0.0221157	Myl12a	0.0223163	Prkch	0.0222938	Lmx1a	0.0166214	Hoxa4	0.0238406	Pnmal2	0.0215288	Cldn7	0.0226369	Arvcf	0.0204736	Gstt1	0.0146296	Fah	0.0187519	Crispld2	0.0135864	Stxbp1	0.0116641
Bcl11a	0.0331365	Dock4	0.0275564	Samd5	0.0267482	Sema3d	0.0243503	Ramp3	0.0253682	Dusp6	0.0274143	Lpar1	0.0263169	Tbx20	0.021993	Tfdp1	0.0222149	Afap1l1	0.0220414	Fam210b	0.0166187	Podxl	0.023693	Ttpa	0.0215265	Col18a1	0.0225916	Rtkn2	0.0204463	Foxa1	0.0146133	Agfg2	0.018496	Arhgap8	0.0134809	Gse1	0.01161
Plk2	0.0330891	Pbx1	0.0271777	Nop9	0.0265537	Cd24a	0.0241576	Emid1	0.0253015	Hand2	0.0271197	St6galnac3	0.0262736	Cdh2	0.0217885	Gja1	0.02196	Myzap	0.0219207	Hba-ps4	0.0165931	Kcna5	0.0236386	Lrrfip1	0.021412	Esrp1	0.0223681	Npl	0.0200738	Serpina6	0.014421	Cnn3	0.0184257	Arl4c	0.0134668	Rps6kl1	0.0114432
Ddr2	0.0329021	Rspo3	0.0269142	Hlx	0.0265468	Chmp2b	0.0238771	Rnf32	0.0252402	Pam	0.0267292	2020-09-11	0.0262063	Irak2	0.0215751	Npm1	0.0219218	Upp1	0.0217575	Tspan32	0.0165628	Ptn	0.0235873	Nes	0.0213421	Crabp2	0.0223597	Rprm	0.0200703	Tgm2	0.0144153	Ppp1r12a	0.018277	Dusp22	0.0132559	Sapcd1	0.0114416
Pbx1	0.0326773	Trmt11	0.0267019	Sfrp1	0.0264504	Prdx2	0.0238537	Arg1	0.0251661	Ankrd6	0.0266898	Itih5	0.0260268	Myom1	0.0214607	Trip6	0.0218735	Ldb2	0.0217501	Hbb-bh2	0.0165489	Igfbp3	0.0235371	Megf10	0.0212174	Akr7a5	0.0222588	Rgma	0.0197799	Cldn6	0.0143232	Rpp25	0.0182503	2200002D01Rik	0.0129737	Isl1	0.0114303
Eps8	0.0324418	Rflnb	0.0266649	Cacna2d2	0.0262315	Ppp1r16b	0.023698	Acer2	0.0250033	Whrn	0.0265719	Tmem119	0.0256141	Col6a2	0.0214057	Pfn1	0.0217343	Gja4	0.020933	Nxpe2	0.0164405	Speg	0.0233968	Ajap1	0.021179	Epb41l4a	0.0220221	Fhl1	0.0197178	Serpina1d	0.0142959	Tgfb3	0.0181598	Timp3	0.0129607	Chrna4	0.011286
Bmp4	0.0318917	Pcdh7	0.026574	1010001N08Rik	0.0261458	Tle4	0.0236831	Cldn4	0.0249503	Mab21l1	0.0264847	Limch1	0.0254563	Sfrp1	0.0212723	Cenpa	0.0217275	Fam212a	0.0208702	Asb17	0.0163595	Srp54a	0.0233691	Ednra	0.0209628	Fgf15	0.0220134	Ly6h	0.0195268	Cpm	0.0142766	Pam	0.0180695	Cdh3	0.012944	Herc3	0.01087
Bambi	0.0313253	Far2	0.0264003	Gm11531	0.0260753	Neurog2	0.0235555	Vps36	0.0246923	Mme	0.0264269	Cd44	0.0254397	Oprk1	0.0212319	Enpp2	0.0215472	Ralb	0.020848	Lyl1	0.0161857	Zim1	0.0233069	1700019D03Rik	0.0209107	Ccdc68	0.0219885	Nuak2	0.0191864	Afm	0.0142683	Ly6e	0.0180603	Cgn	0.0129384	Man1c1	0.0108123
Pdgfra	0.0312785	Mthfd2l	0.0263467	Pxk	0.0260245	Large2	0.0235377	Ly6h	0.0246915	Ift20	0.0261855	Islr	0.0253731	Ppargc1a	0.0211168	D1Ertd622e	0.0215205	Sost	0.0208268	Cldn13	0.0158849	Rhox5	0.0232912	Lama4	0.0203279	Has2	0.0219041	Sars	0.0189597	Stard4	0.0141063	Ccnd1	0.0179823	Cd55	0.0127271	Kif1a	0.0106558
Myc	0.0312408	Robo2	0.0262323	Ldhb	0.0257944	Gata3	0.0232318	Plod2	0.0242166	Prtg	0.0259937	Lypd1	0.0253013	Pgm5	0.0207297	Morf4l2	0.0213386	Calm1	0.020752	Uros	0.0156973	Crispld2	0.0232278	Lbh	0.020027	Lsr	0.0218738	Thbs3	0.0189295	Pla2g12a	0.0139733	Tulp2	0.0177369	Bsg	0.0127171	Hoxb5	0.0106442
Ntrk2	0.0310652	Edn3	0.0262291	Gm13194	0.0254122	2610204G07Rik	0.0231502	Ihh	0.02414	Gm9833	0.0258417	Twist2	0.0252985	Pawr	0.0205805	Rilpl1	0.021204	Aplnr	0.0207072	Prdx2	0.0151978	Adamts1	0.0231234	Tes	0.0198652	Cdh13	0.0216802	Tuba1a	0.0188306	Gm6166	0.0138341	Sh3tc2	0.0175894	Rbbp7	0.0127067	Lrrn1	0.0103196
Galc	0.0304504	Epha7	0.026162	Htatsf1	0.0253805	H19	0.0230766	Macc1	0.0240926	Ptprd	0.0257469	Pcsk5	0.0251538	Bves	0.0204727	Fbln5	0.0211586	Rasgrp3	0.0205274	Sptb	0.0151156	Hmcn1	0.0230651	Kitl	0.0197637	Trim3	0.0216675	C130026L21Rik	0.0188189	Lmna	0.0137434	Cebpd	0.0175236	Slc30a2	0.0126071	Npr2	0.0102642
Mogat2	0.0301727	Adamts20	0.0260153	Ptprd	0.0253465	Wnt3	0.0230554	Cthrc1	0.0239353	Crygn	0.0256636	Abhd6	0.0251203	Ldb3	0.0199719	Csrp2	0.0211239	Clic1	0.0201647	Ank1	0.0148976	Lrrn3	0.0229608	Igsf11	0.0197459	Cpne4	0.0216627	Fzd3	0.0187886	Gipc2	0.0136396	Plxna4	0.0175098	St3gal1	0.0126037	Gm6290	0.0102524
Emilin2	0.0300118	Gli1	0.0259314	Aprt	0.0253052	Hs6st2	0.0228134	Hes1	0.0236761	Prdm1	0.0255869	Cnn2	0.0249241	Dok4	0.0198014	Slc25a5	0.0211173	Ehd2	0.0201595	Art4	0.014839	Kcnab1	0.0229534	Sppl2b	0.0197187	Tspan13	0.0215652	Mycl	0.018722	Rbm47	0.0135874	Tnni1	0.0174898	Cox4i2	0.0125458	Isl2	0.0102277
Mdk	0.0300028	Lnx2	0.0257662	Mxd1	0.0253039	Scube3	0.0227946	Arid5b	0.0233759	Nebl	0.0255282	Grem1	0.0248101	Wrb	0.019788	Pa2g4	0.0210385	Gap43	0.0200029	Slc25a21	0.0148261	Cachd1	0.0229479	Psmd10	0.0197119	Skap1	0.0213797	Sox1	0.0186477	Elovl2	0.0135244	Rhoc	0.0174104	Prss8	0.0124097	Pcbp3	0.0101781
Ccbe1	0.0297867	Ralgps2	0.0257532	Tbx5	0.0252277	Snap91	0.0227069	Mapre2	0.0233623	Ccnd2	0.025522	Apod	0.0247822	Nptx2	0.0195664	Tspan7	0.0209121	S1pr1	0.0198755	Chac2	0.0148047	Vps35	0.022939	Mxra7	0.0197007	Hs3st6	0.0212707	Sfrp2	0.01863	Epcam	0.013503	Barx2	0.0172923	App	0.0123645	Fam212b	0.0100362
Hist1h3e	0.0297677	Pltp	0.0257121	Fam19a1	0.0252016	Dap	0.0225449	Slc16a12	0.0232831	H2afv	0.0253122	Boc	0.0242825	Cacna1d	0.0195402	Trim6	0.0208588	Pon3	0.0197344	Josd2	0.0147278	Cdh3	0.0229306	Nid2	0.0193372	2010107G23Rik	0.0212648	Scg3	0.0186262	Ankrd17	0.013347	Loxl1	0.0171902	Lrrc3	0.0123316	Col13a1	0.0100035
Fhod3	0.0296716	Micu1	0.0255242	Lypd1	0.0251378	Fmr1	0.0223143	Krt20	0.0232699	Tspan12	0.0252645	Glipr2	0.0242637	Emilin2	0.0192696	Rpl34	0.0207467	Dusp2	0.0197258	Cpeb4	0.0145214	Acaa2	0.0227094	Vim	0.01923	Acvr2a	0.0209328	Pcdh8	0.0185015	Krt20	0.0133355	Anxa1	0.01709	Celsr1	0.0122042	Map1b	0.00995061
Scube1	0.0295153	Rab31	0.0254949	Ckap2	0.0251321	Calm2	0.0222449	Akap5	0.0232448	Mfge8	0.0251917	Cd63-ps	0.0242229	Slc8a1	0.0191121	Rbm8a2	0.0206733	Exoc3l4	0.0197119	Prdx3	0.0143748	Tsc22d1	0.0226986	Atg4a	0.0190911	Kcnk1	0.0208617	Acot7	0.0184795	Ddah1	0.0132747	Arid5b	0.0168893	Pxmp2	0.01213	Gng3	0.00989774
Snai2	0.0294033	Bcl11a	0.0254411	Mif	0.0248578	Irx3	0.0222215	Grhl2	0.0231196	Htra3	0.0248342	Uncx	0.0241879	Myl6	0.0190633	Pimreg	0.020658	Ripk3	0.0196701	Hba-a2	0.0143472	Lgals1	0.0226526	Heyl	0.0190618	Gm13421	0.0206567	Sox3	0.0184348	Fgd2	0.0132418	Soat1	0.0167212	Ndrg1	0.0120281	Shox2	0.00972925
Vegfd	0.0289805	Ptges	0.0253037	Ppil1	0.0247717	Cd36	0.0221752	Ifitm1	0.0230953	Rbm18	0.0247589	Gm28555	0.0241813	Rec114	0.0190427	Tfap4	0.0205442	Thsd1	0.0194955	Zc3hav1	0.0143081	Mstn	0.0226143	Sox4	0.0190544	Prr15	0.0205579	Neurog2	0.0183227	1700011H14Rik	0.0131589	Sv2a	0.0167149	Gap43	0.011915	Tubb2b	0.00967623
Ric1	0.0289132	Efnb2	0.025252	Vrk2	0.0247713	Pdgfc	0.0221621	Itga6	0.023083	Col13a1	0.0246797	Fbn2	0.0241537	Slc25a4	0.0190206	Prps1	0.0205109	Cd59a	0.0194829	Ucp2	0.0142791	Col4a5	0.0225919	Dbi	0.0190319	Adgrl1	0.0205372	Spon1	0.0183132	Gulo	0.0130195	Tmem88b	0.0165415	Tmem159	0.0118999	Mreg	0.00960931
