## Supplemental Table 2 for "Hedgehog signaling activates a heterochronic gene regulatory network to control differentiation timing across lineages"

### Sheet: Sheet1
CP_2_gene	CP_2_score	CP_1_gene	CP_1_score	Int_gene	Int_score	CM_gene	CM_score
Barx1	0.0602592	Sparcl1	0.0662247	Shox2	0.0518722	Myl3	0.0360508
Ifitm1	0.0556964	Nkx6-1	0.0546107	Myl4	0.041791	Nppa	0.0336432
Isl1	0.0431279	Arg1	0.0530494	Igfbp5	0.0364901	Fsd2	0.0332481
Dpysl3	0.0400193	Aldh1a2	0.0523929	Gucy1a3	0.0363976	Myl1	0.0329741
Id2	0.0339683	Cxcl13	0.0498168	Map1b	0.0356613	Cox7a1	0.0325699
Tle4	0.0332529	Pdlim4	0.0495407	Acta2	0.0342381	Cox6a2	0.0310197
Adamts18	0.0299192	Cldn11	0.0492922	Vsnl1	0.0339669	Hspb2	0.0303694
Hoxa5	0.0290509	Wnt4	0.0459565	Tnnt2	0.0339589	Actn2	0.0296567
Mest	0.0285979	Plpp3	0.0432484	Hcn4	0.0313776	Tnni3	0.0281945
Hoxc4	0.0282085	Npnt	0.0429737	Tnni1	0.0306562	Hspb3	0.0276825
Bex1	0.0270303	Vcan	0.0416231	Angpt1	0.0306021	Cryab	0.027458
Ndn	0.0261716	Sfrp2	0.0411699	Actb	0.030452	Smpx	0.0266553
Hoxc5	0.0260954	Msc	0.0389593	Wnt2	0.029385	Ldb3	0.0257257
Tceal9	0.0259644	Foxd2os	0.0320013	Cnn2	0.0291046	Acta1	0.025535
Pdlim3	0.0257809	Cxcl12	0.0313761	Smoc2	0.0290979	Hspb1	0.025337
Gata4	0.0256049	Fam213a	0.0306156	Myl7	0.0290795	Ap3b2	0.0250483
Gm45889	0.0253422	Efnb2	0.0305103	Lbh	0.0282403	Itgb1bp2	0.0245562
Samd5	0.0253399	Crabp2	0.0302577	Fam49a	0.0279786	Pgam2	0.0243279
Etv1	0.0252602	Smoc1	0.0300039	Lpl	0.0272166	Myh7	0.0240745
Tox3	0.0246482	Angptl1	0.0292811	Adm	0.0268039	Srl	0.0238804
Ptpn13	0.0243747	Npr3	0.0288402	Mef2c	0.0266416	Casq1	0.0238513
Bnip3	0.0240737	Emp1	0.0280441	Sfrp5	0.0266006	Chchd10	0.0235002
Dolpp1	0.023893	Cald1	0.0277157	Unc45b	0.0262621	Hspb7	0.0232541
Bex3	0.0235245	Foxf1	0.0275337	Fbxo32	0.0260416	Fabp3	0.0227326
Id3	0.0230236	Stra6	0.0268543	Actc1	0.0247716	Fxyd1	0.0226857
Gins2	0.0225757	Rspo1	0.0265302	Maged2	0.0246169	Trim54	0.0218902
Chst15	0.0224029	Adamts20	0.0265142	Spon1	0.024517	Trim55	0.0216566
Prnp	0.0220923	Gm37760	0.0264423	Oprk1	0.0243181	Trdn	0.0213676
Gata6	0.0218097	Rflnb	0.0260304	Dok4	0.0243136	Fbxl22	0.0211457
Pde5a	0.0215831	Hspa12a	0.0259421	Sparc	0.0242552	Mybphl	0.0208358
Shisa3	0.0214869	Marcks	0.0255024	Pnmt	0.0241681	Lmod2	0.0203554
Mpp2	0.0213928	Foxl1	0.0254389	Igf2	0.0241137	Asb2	0.0200473
Specc1l	0.0213335	Prtg	0.0248507	Gucy1b3	0.0241064	Crip2	0.0198799
Nkx2-3	0.0208667	Spsb4	0.0247863	H19	0.0238779	Myh6	0.0196441
Hoxb8	0.0205259	Edn3	0.0246067	Akap5	0.0235399	Myl9	0.0193645
Lgi2	0.0204883	Wnt5a	0.0246037	Hsd3b6	0.0232436	Crip1	0.0193387
Vim	0.0198856	Zfp277	0.0245909	Jun	0.0231202	Nppb	0.0192833
Csnk2a2	0.0198226	Cdh11	0.0245501	Nexn	0.0228405	Vcam1	0.0186771
Ifitm2	0.0198181	Hoxb1	0.024425	Csrp3	0.0228284	Txlnb	0.0184562
Col5a2	0.0197095	Stox1	0.0241535	Tbx18	0.0223517	Smyd1	0.0184509
Melk	0.0195607	Foxp4	0.0241258	Abcg1	0.0219263	Mybpc3	0.01837
Arhgap42	0.0195527	Snhg5	0.0241107	Ednrb	0.0216618	Pfkp	0.0183287
Nr2f2	0.0195391	Draxin	0.0236546	Cacna2d2	0.0216271	Synpo2l	0.017849
Scd1	0.0194861	Nrip1	0.0236508	Rcsd1	0.0213797	Mylk3	0.017845
Bmp4	0.019472	Klf3	0.0229457	Dstn	0.0211847	Myl2	0.0177379
Ccnd2	0.0193785	Pitpnc1	0.0227765	Tagln	0.0210751	Pam	0.0176056
Gm16053	0.0193315	Sox4	0.0227009	Atp1b1	0.0210263	Tnnc1	0.0174626
Rgs5	0.0192631	Foxd1	0.022634	Corin	0.0209381	Des	0.017371
Zfp266	0.0192167	Tbx5	0.0223808	Tpm1	0.0209115	Hopx	0.0173698
Wasl	0.019062	Col9a1	0.0221522	Josd2	0.0208818	Mcrip2	0.0173581
Hsf2	0.0190223	Tcf12	0.0219647	Gyg	0.0207561	Homer2	0.0171623
Htatsf1	0.0190093	Pbx1	0.0218742	Rgs6	0.0206824	Tmod1	0.0170618
Gid4	0.0189847	Mycn	0.0217375	Nrp1	0.0204633	Sh3bgr	0.0170014
Ankhd1	0.0189132	Itga8	0.0215527	Irak2	0.0204157	Alpk2	0.0167423
Colec10	0.0188841	Pltp	0.0214028	Sfrp1	0.0203098	Obscn	0.0165089
Ppil1	0.0188181	Mmp2	0.021286	Rec114	0.0202628	Nebl	0.0164955
Hs3st2	0.0187871	Snai1	0.0211909	Dsc2	0.0200093	Mylpf	0.0164922
Id1	0.0186076	Ptch1	0.0211506	Gpx3	0.0199137	Mhrt	0.0164482
Vrk2	0.0185171	Chd3	0.0210899	Igf2r	0.0198498	Pvalb	0.0163891
Cxxc4	0.0185075	Prrx1	0.0210593	Asb4	0.0196271	Actc1	0.0163781
Ddx6	0.0183392	Nsg2	0.0208756	Nav2	0.0196218	Ndrg2	0.0163469
Tbx3	0.0183299	4933427D14Rik	0.0208002	Tecrl	0.0195268	Ankrd1	0.015904
Syne4	0.0183018	D030025E07Rik	0.0206654	Ttn	0.0194194	Mir670hg	0.0156813
Map2	0.0182678	Igsf9	0.0203419	Myl6	0.0194061	Synpo2	0.0155304
Rasgrp3	0.018186	Mad2l1	0.0202348	Flrt3	0.0193958	Cavin1	0.0153714
Mcm6	0.0181177	Plat	0.0198568	Zfp608	0.0193534	Grb14	0.0153549
Gpc6	0.0181074	Sned1	0.0198483	Glipr2	0.0193228	Tesc	0.0153522
Smco4	0.0180831	Prpf19	0.0194598	Cnn1	0.019202	Tcap	0.0148591
Nfrkb	0.0178889	Gm6579	0.0192443	Col6a2	0.019067	Apobec2	0.0148357
Zfpm2	0.0178517	Prrg2	0.0192303	Wwtr1	0.0190378	Gca	0.0145995
Clvs1	0.0177358	Trmt11	0.0189726	Tmsb4x	0.0189334	Atcayos	0.0145158
Mbnl3	0.0177253	Meis2	0.0189102	Tgfb1i1	0.0188266	Pdlim5	0.0144306
Insl6	0.0176113	Ndnf	0.018881	Tbc1d22a	0.0188162	Idh3a	0.0143886
Krt8	0.0175504	Tmem5	0.0187419	Fig4	0.0186343	Myom1	0.0143711
Gata5	0.0174886	Gm15796	0.0186848	Rbm24	0.0186032	Tnnt1	0.0142623
Commd3	0.0174694	Nmd3	0.0185038	Ifitm10	0.018594	Ppargc1a	0.014233
Ppm1l	0.0174483	Rack1	0.0184955	Lima1	0.0185558	Slc8a1	0.0141177
Rpl14	0.0174242	Slc19a1	0.0184609	Tpm4	0.0182999	Cav1	0.01407
Nelfb	0.0173655	Det1	0.0183424	Anxa5	0.0179889	Csrp3	0.0140454
Plch1	0.0172621	Ciao1	0.018222	Zxdc	0.0178003	Cnn1	0.013786
Mt1	0.0172296	Igfbp2	0.018155	Slc24a2	0.0174107	Hsp25-ps1	0.0133131
Upp1	0.0171032	Lrp3	0.0181377	Cap2	0.0173891	Pcp4l1	0.013119
Fzd5	0.0170763	Ezh2	0.0181194	Creb3l2	0.0172493	Ppp1r14c	0.0130835
Gmeb1	0.0170699	Slc38a1	0.0180405	Cotl1	0.0172042	Eno3	0.0129143
H19	0.017061	Clns1a	0.0178868	Smarcd3	0.0171239	Nexn	0.0127898
Btbd3	0.0169191	Taf1d	0.0178694	Gipr	0.0170927	Itga6	0.0127526
Msx1	0.0168947	Enpp2	0.0178373	Ppp1r14c	0.017036	Gm11627	0.012686
Nol7	0.0168464	Rnd3	0.0178354	Tbx20	0.0169821	Tnnt2	0.012657
Hlx	0.0168277	Rbm39	0.0177862	Anxa6	0.0169667	Trim63	0.0126269
1700037H04Rik	0.0168254	Ccdc34	0.0177696	Lhfp	0.0169172	Ak1	0.0126166
Gm13212	0.0168192	Nkain4	0.0177191	Pawr	0.0168038	Fhl2	0.0125841
Hoxb6	0.0167881	Gm44067	0.0176809	Cacna1d	0.0165775	Coro6	0.0122612
Tcf20	0.0166443	Rasl12	0.0176792	Col1a1	0.0165502	Hcfc1r1	0.0122546
Ywhaz	0.0165288	Foxp1	0.0176409	Pkp2	0.0165441	Nkx2-5	0.0121652
Cct7	0.0165023	Acin1	0.0176383	Gm12295	0.0164881	Pygm	0.0121102
Rps3	0.0164759	Kcnq1ot1	0.0175774	Pdlim7	0.0163097	Bves	0.0120297
Dera	0.0164721	Mycl	0.0175038	Nudt11	0.0161156	Gm15417	0.0118798
Arl13b	0.016457	Ndst4	0.0174911	Ptgfr	0.0159848	Rassf5	0.0118543
Gpn1	0.01641	Serpine2	0.0174208	Rarres2	0.0159531	Acadm	0.0118268
Aldh7a1	0.0163943	Gm15400	0.0173779	Fzd7	0.0159354	Cck	0.0118059
