## Supplemental Table 5 for "Hedgehog signaling activates a heterochronic gene regulatory network to control differentiation timing across lineages"

### Sheet: Sheet1
gene_symbol	ShhKO/ShhWT_log2FC	p_value	FDR
Hhip	-3.83497	5e-05	0.00553758
Mir22	-3.21931	5e-05	0.00553758
Foxf2	-2.79612	5e-05	0.00553758
Agtr2	-2.60952	5e-05	0.00553758
Foxl1	-2.4698	5e-05	0.00553758
Neto1	-2.46516	5e-05	0.00553758
Foxg1	-2.19343	5e-05	0.00553758
Foxq1	-2.1675	0.0003	0.0235347
Slc9a1	-1.99799	5e-05	0.00553758
Dleu7	-1.84248	0.0001	0.00985174
Ntng1	-1.77773	5e-05	0.00553758
Crhbp	-1.7254	5e-05	0.00553758
Dbh	-1.6736	5e-05	0.00553758
Nkx6-1	-1.66979	5e-05	0.00553758
Foxi2	-1.63201	5e-05	0.00553758
Foxd2	-1.5696	5e-05	0.00553758
Ptch1	-1.54764	5e-05	0.00553758
Cldn11	-1.5379	5e-05	0.00553758
Hoxa10	-1.53584	0.0005	0.0355987
Shh	-1.53084	5e-05	0.00553758
Rgs5	-1.505	5e-05	0.00553758
Nkx3-1	-1.49998	0.00035	0.026836
Cpa2	-1.4571	5e-05	0.00553758
Zcchc5	-1.44437	0.0001	0.00985174
Cxcl13	-1.4403	5e-05	0.00553758
Rspo2	-1.41989	5e-05	0.00553758
Bai1	-1.39106	0.00055	0.0383529
Gli1	-1.35281	5e-05	0.00553758
Irx1	-1.29169	5e-05	0.00553758
Aldh1a1	-1.25369	0.0001	0.00985174
Ret	-1.24536	5e-05	0.00553758
Ptch2	-1.23709	5e-05	0.00553758
Fendrr	-1.23654	5e-05	0.00553758
Tmem158	-1.1451	0.0001	0.00985174
Adamts20	-1.12223	5e-05	0.00553758
Cped1	-1.11164	0.0003	0.0235347
Osr1	-1.08969	5e-05	0.00553758
D030025E07Rik	-1.07719	0.0001	0.00985174
Foxd1	-1.01456	0.00015	0.0137392
Arg1	-0.979537	5e-05	0.00553758
Foxf1	-0.975572	5e-05	0.00553758
Moxd1	-0.971647	0.00045	0.0327264
Tbx1	-0.965342	0.00065	0.0437073
Wnt2b	-0.903769	0.00075	0.0475983
Sparcl1	-0.860357	0.0004	0.0297281
Snai1	-0.854215	0.00015	0.0137392
Mecom	-0.814512	0.00045	0.0327264
Foxc1	-0.755648	0.00035	0.026836
Hsd11b2	-0.748794	0.00025	0.0206646
Fndc3c1	-0.746839	0.0005	0.0355987
Lars2	0.588235	0.00075	0.0475983
Gas1	0.602475	0.0007	0.0454464
Anxa2	0.60811	0.00065	0.0437073
Col6a1	0.699716	0.0007	0.0454464
Acta2	0.703511	0.0002	0.0175596
Pitx2	0.714077	0.0007	0.0454464
AF357359	0.725486	0.0001	0.00985174
Myl9	0.732083	0.0003	0.0235347
Mical2	0.760861	0.00025	0.0206646
Igfbp3	0.764681	0.00015	0.0137392
Upk3b	0.78105	0.00015	0.0137392
Myh6	0.783153	0.0002	0.0175596
Col1a1	0.785129	0.0002	0.0175596
Gpr56	0.819747	0.00045	0.0327264
Alcam	0.83063	5e-05	0.00553758
Col8a2	0.834235	0.00055	0.0383529
Popdc2	0.837109	0.0004	0.0297281
Hoxc5	0.842693	0.00015	0.0137392
Cntn2	0.883809	0.0007	0.0454464
Krt19	0.89217	0.0003	0.0235347
Barx1	0.89589	0.0005	0.0355987
Wt1	0.922644	5e-05	0.00553758
Apoe	0.930326	5e-05	0.00553758
Stmn2	0.933146	0.00055	0.0383529
Tnni1	0.936387	5e-05	0.00553758
Itm2a	0.941495	5e-05	0.00553758
Scn5a	0.94932	0.0005	0.0355987
Cthrc1	0.954973	0.00065	0.0437073
Tubb3	0.966343	5e-05	0.00553758
Csrp3	0.966868	0.0001	0.00985174
Itga2b	0.978977	0.00035	0.026836
Gtpbp10	0.985983	0.0004	0.0297281
Actc1	0.986022	5e-05	0.00553758
Kcnj5	0.992122	0.00075	0.0475983
Ankrd1	0.999501	5e-05	0.00553758
Ndrg2	1.00894	0.0001	0.00985174
Mybpc3	1.01549	5e-05	0.00553758
Gdf6	1.01891	5e-05	0.00553758
Ppp1r3c	1.01924	0.00025	0.0206646
Gsn	1.02275	5e-05	0.00553758
Cpn1	1.02399	0.00055	0.0383529
Mmp23	1.0262	0.00075	0.0475983
Ppp2r2b	1.03035	0.0001	0.00985174
Pgam2	1.03704	0.0002	0.0175596
Vtn	1.04302	5e-05	0.00553758
Naaa	1.04368	0.0006	0.041668
Adm	1.04431	0.0007	0.0454464
Xirp1	1.046	0.0004	0.0297281
Ndrg1	1.05506	5e-05	0.00553758
Tnnt2	1.06284	5e-05	0.00553758
Bhlhe40	1.06457	0.00015	0.0137392
Cryab	1.0658	0.0001	0.00985174
Slc45a3	1.06926	0.00075	0.0475983
Casq1	1.07387	0.0001	0.00985174
Sh3bgr	1.08331	5e-05	0.00553758
Shisa3	1.08518	5e-05	0.00553758
Miat	1.08585	5e-05	0.00553758
Cnot3	1.106	5e-05	0.00553758
Gpr182	1.11565	0.00045	0.0327264
Hlx	1.12045	5e-05	0.00553758
C1qb	1.12146	0.0007	0.0454464
Oit3	1.12316	5e-05	0.00553758
Synpo2l	1.12481	5e-05	0.00553758
Fbln2	1.13774	5e-05	0.00553758
C1qc	1.14223	0.0007	0.0454464
Prss35	1.14244	0.0002	0.0175596
Gulo	1.14574	5e-05	0.00553758
Col6a3	1.1502	5e-05	0.00553758
Elavl3	1.16404	5e-05	0.00553758
Emp3	1.16671	0.0002	0.0175596
Pygm	1.17053	5e-05	0.00553758
Ctsh	1.17536	0.0004	0.0297281
Slc24a3	1.17874	0.0001	0.00985174
Apobec2	1.1861	0.00045	0.0327264
Rundc3b	1.18743	0.0003	0.0235347
Myl7	1.19257	5e-05	0.00553758
Hand1	1.19834	5e-05	0.00553758
Lyz1	1.20326	0.00065	0.0437073
Fmod	1.20537	5e-05	0.00553758
Sardh	1.21076	5e-05	0.00553758
Hmgcs2	1.23793	5e-05	0.00553758
Nhlh2	1.2443	0.00015	0.0137392
Ppp1r14c	1.24444	5e-05	0.00553758
Mir3072	1.24615	5e-05	0.00553758
Acta1	1.24727	5e-05	0.00553758
Ldb3	1.24865	0.0004	0.0297281
Dlk1	1.24915	5e-05	0.00553758
Fsd2	1.25071	0.00065	0.0437073
Lgals9	1.26399	0.0007	0.0454464
Hopx	1.27174	0.0002	0.0175596
Asb2	1.29136	5e-05	0.00553758
Rprm	1.3101	5e-05	0.00553758
Sema5b	1.31197	0.00015	0.0137392
Rac2	1.31385	0.0001	0.00985174
Actn2	1.32232	5e-05	0.00553758
Ppp1r17	1.33632	0.0001	0.00985174
Dmrt2	1.34084	0.00015	0.0137392
Asic4	1.34163	5e-05	0.00553758
Myl4	1.35315	5e-05	0.00553758
Nell1	1.3565	5e-05	0.00553758
Pf4	1.36011	5e-05	0.00553758
Ppbp	1.3657	5e-05	0.00553758
Gdf2	1.37794	0.0003	0.0235347
Gsg1l	1.38473	0.00065	0.0437073
Mab21l2	1.38601	5e-05	0.00553758
Kcnmb2	1.3886	0.00025	0.0206646
Hnf4a	1.39268	5e-05	0.00553758
Eno2	1.39404	5e-05	0.00553758
Paqr9	1.39788	0.00015	0.0137392
Grin2c	1.40563	5e-05	0.00553758
Cpz	1.41736	5e-05	0.00553758
Fgb	1.42109	5e-05	0.00553758
Ccdc3	1.43148	5e-05	0.00553758
Trf	1.43338	5e-05	0.00553758
Pla2g12b	1.43411	0.00025	0.0206646
Srgn	1.44225	5e-05	0.00553758
Cited1	1.44676	5e-05	0.00553758
Hspb7	1.46438	5e-05	0.00553758
Gjb2	1.46514	5e-05	0.00553758
Hpx	1.47069	0.00035	0.026836
Cxcl14	1.47569	5e-05	0.00553758
Mlip	1.48372	0.00075	0.0475983
Fcer1g	1.48902	0.0002	0.0175596
Sfpi1	1.48997	0.0007	0.0454464
Habp2	1.49863	0.00025	0.0206646
Tnni3	1.5026	5e-05	0.00553758
Serpinf2	1.50505	5e-05	0.00553758
Tnni2	1.50528	0.00055	0.0383529
Apoc1	1.52175	5e-05	0.00553758
Cox7a1	1.53361	0.0004	0.0297281
Rgn	1.53743	0.00065	0.0437073
Neurod1	1.54209	5e-05	0.00553758
Gcg	1.54544	5e-05	0.00553758
Slc44a5	1.55154	5e-05	0.00553758
Foxa3	1.5661	5e-05	0.00553758
Irak1	1.57023	5e-05	0.00553758
Plg	1.58693	5e-05	0.00553758
Ass1	1.58934	0.0003	0.0235347
Fga	1.61094	0.0001	0.00985174
Lum	1.61508	5e-05	0.00553758
Ttr	1.64652	5e-05	0.00553758
Scrn1	1.66352	5e-05	0.00553758
Pitx1	1.67561	5e-05	0.00553758
F2	1.68981	5e-05	0.00553758
Ntsr1	1.69306	5e-05	0.00553758
Apom	1.69675	5e-05	0.00553758
Hoxc6	1.71899	5e-05	0.00553758
Nkx2-3	1.74596	5e-05	0.00553758
Fabp7	1.76157	5e-05	0.00553758
Afp	1.76683	5e-05	0.00553758
Creb3l3	1.79328	0.00035	0.026836
Ptprn2	1.80277	5e-05	0.00553758
Serpina1b	1.80702	5e-05	0.00553758
Hoxb7	1.81265	5e-05	0.00553758
Ambp	1.82259	5e-05	0.00553758
Fgg	1.83963	5e-05	0.00553758
Serpinc1	1.85064	5e-05	0.00553758
Tm4sf5	1.87073	0.0003	0.0235347
Gm16551	1.93436	5e-05	0.00553758
Postn	1.94078	5e-05	0.00553758
Myl2	1.96189	5e-05	0.00553758
Gdf10	1.97825	5e-05	0.00553758
Gjb1	1.98284	0.0003	0.0235347
Tac2	1.98297	5e-05	0.00553758
Mmd2	1.98414	5e-05	0.00553758
Serpina1a	2.00475	0.00025	0.0206646
Myl3	2.06796	5e-05	0.00553758
Alb	2.06848	5e-05	0.00553758
Rbp4	2.0826	5e-05	0.00553758
Nrn1	2.10714	0.0001	0.00985174
Apoa2	2.11988	5e-05	0.00553758
Nhlh1	2.12239	5e-05	0.00553758
Hoxa7	2.13168	5e-05	0.00553758
C3	2.1735	5e-05	0.00553758
Ntrk1	2.17882	5e-05	0.00553758
Tyrobp	2.18338	5e-05	0.00553758
Scrt2	2.2295	5e-05	0.00553758
Cox6a2	2.23373	5e-05	0.00553758
Serpina6	2.25347	5e-05	0.00553758
Gpr50	2.28923	5e-05	0.00553758
Hoxb8	2.29107	5e-05	0.00553758
Mpo	2.29534	5e-05	0.00553758
Fos	2.32002	5e-05	0.00553758
Spp2	2.34658	5e-05	0.00553758
En1	2.36314	0.0001	0.00985174
Zic3	2.376	5e-05	0.00553758
Gabrp	2.38114	5e-05	0.00553758
Apoa1	2.46203	5e-05	0.00553758
Zic1	2.47944	5e-05	0.00553758
Nepn	2.55086	5e-05	0.00553758
Pou3f3	2.6106	5e-05	0.00553758
Kirrel2	2.6324	5e-05	0.00553758
Lhx1	2.72445	0.00065	0.0437073
Grm2	2.78753	0.0001	0.00985174
Pou4f1	2.83453	5e-05	0.00553758
Prdm12	2.94098	5e-05	0.00553758
Nppa	2.94594	5e-05	0.00553758
Fosb	3.14166	5e-05	0.00553758
Hmx1	3.21814	5e-05	0.00553758
Hoxb9	3.43724	5e-05	0.00553758
Hoxc8	3.43907	5e-05	0.00553758
Sst	3.98319	0.00015	0.0137392
Robo3	4.44832	0.00025	0.0206646
