## Supplemental Table 8 for "Hedgehog signaling activates a heterochronic gene regulatory network to control differentiation timing across lineages"

### Sheet: 8.1 - D5
gene_symbol	GLI1OE/control_log2FC_D5	p_value	FDR
Sox18	7.42513	3.57651e-122	1.08068e-118
Nkx2-9	5.72244	2.64439e-174	1.33172e-170
Nkx2-2	5.38415	1.11149e-53	1.04952e-50
Hprt	5.32105	8.46227e-243	6.3924e-239
Hhip	5.31268	5.56512e-269	8.40778e-265
Hck	5.04014	1.60386e-52	1.21156e-49
Cldn1	4.99025	1.27788e-59	1.4851e-56
Hapln3	4.96422	1.45066e-51	1.04365e-48
Gli1	4.79479	5.20392e-85	1.12315e-81
Heyl	4.67798	6.16828e-31	2.74089e-28
Foxf1	4.24147	3.95268e-30	1.7062e-27
Ntng1	4.10399	7.16167e-65	9.01654e-62
Hsd11b2	3.91236	3.37313e-96	8.49353e-93
Epha8	3.82104	3.26731e-23	1.01718e-20
Vtn	3.8162	1.59055e-66	2.40301e-63
Ptch2	3.75252	5.44987e-78	1.02921e-74
Shh	3.70394	4.72866e-33	2.23252e-30
Pgf	3.58719	1.17217e-14	2.03554e-12
Nkx3-1	3.51916	7.86195e-130	2.96946e-126
Smoc2	3.40458	7.9997e-22	2.1582e-19
Frem1	3.39172	1.05784e-74	1.77576e-71
Foxd1	3.34023	1.08841e-21	2.88485e-19
Cyyr1	3.33442	7.45006e-11	9.15086e-09
Grrp1	3.17326	2.42646e-14	4.08318e-12
Has2	3.16562	6.32105e-39	3.67301e-36
Rab37	3.13451	1.14824e-25	4.03431e-23
Fgf14	2.92666	2.58061e-25	8.86088e-23
Tmem119	2.80547	3.55525e-12	4.92778e-10
Tmtc1	2.78957	9.70676e-45	6.66589e-42
	2.7442	5.72324e-20	1.33026e-17
Cxcl12	2.69364	2.30308e-59	2.48535e-56
Nkx6-2	2.68475	6.35004e-55	6.39576e-52
Six2	2.53812	5.63367e-19	1.21591e-16
Sez6l	2.48394	4.72969e-22	1.34823e-19
Col22a1	2.39631	2.9222e-53	2.48771e-50
Cobl	2.3615	1.0527e-43	6.91485e-41
Zdhhc14	2.35875	6.19012e-19	1.31719e-16
Nptx2	2.31322	7.32949e-41	4.61392e-38
Nkx6-1	2.28425	3.06303e-27	1.25071e-24
Slit3	2.19227	2.22263e-35	1.11932e-32
Rftn2	2.18165	1.86534e-10	2.20168e-08
Hpca	2.12141	4.68344e-21	1.17929e-18
Slc6a1	2.09785	9.43819e-10	1.06412e-07
Ppp1r14c	2.09706	4.35756e-15	7.74519e-13
A230077H06Rik	2.0761	3.30181e-09	3.51294e-07
Clec2l	2.06935	2.75055e-26	1.01354e-23
Fgd3	1.98836	2.06207e-26	7.78843e-24
Bmp5	1.97423	3.91007e-05	0.00184604
A830039N20Rik	1.9613	1.61079e-13	2.48325e-11
Coch	1.96093	5.12878e-06	0.000309942
Kcnma1	1.93763	1.73071e-10	2.05886e-08
Grb14	1.91323	1.76766e-12	2.51941e-10
Itih5	1.89418	1.17054e-10	1.41476e-08
Syt4	1.88676	1.01933e-38	5.70373e-36
Pdlim3	1.87243	1.919e-06	0.000127719
Ptp4a3	1.87169	4.06467e-34	1.98094e-31
Gm7978	1.86061	0.000387199	0.0125532
BC061212	1.86059	0.000384181	0.0124822
Tox2	1.85532	2.86488e-23	9.20907e-21
Pkd2l1	1.85086	7.84483e-13	1.13961e-10
Lrrtm2	1.84938	3.89685e-11	4.98929e-09
Thsd4	1.84885	7.51688e-53	5.9771e-50
T	1.84872	2.78369e-05	0.00140656
Spon1	1.84463	8.04309e-66	1.10468e-62
Plagl1	1.8356	3.12804e-40	1.89034e-37
Ptch1	1.81677	2.96391e-53	2.48771e-50
Olfml2a	1.81652	0.000104161	0.00421875
Ero1lb	1.81195	1.64888e-16	3.07547e-14
Cabp7	1.80143	2.87035e-05	0.00144551
Gm10424	1.79143	6.93812e-05	0.00296105
A430089I19Rik	1.78745	9.95906e-05	0.00409977
Fam81a	1.78493	6.00151e-22	1.67909e-19
Gm7971	1.77935	5.2222e-05	0.00234569
Gm16429	1.77935	5.21918e-05	0.00234569
Slc18a2	1.77431	1.00424e-26	3.99264e-24
Ramp2	1.76972	2.7617e-14	4.58503e-12
Slc27a2	1.76287	2.35394e-09	2.59586e-07
B230216N24Rik	1.74286	7.92074e-09	7.72042e-07
Enpp2	1.71503	6.80462e-08	5.74325e-06
Gm3147	1.70028	0.000360726	0.0119253
Clstn2	1.69071	3.46665e-22	1.00719e-19
Minar2	1.68466	6.73097e-19	1.41238e-16
Arhgef28	1.67945	4.66923e-29	1.95952e-26
Hpgds	1.66993	2.29132e-05	0.00117746
	1.66367	2.61006e-08	2.2926e-06
Cmtm8	1.65587	2.70251e-16	4.97921e-14
Ano1	1.65178	1.78403e-06	0.000119792
Metrnl	1.64991	1.32723e-08	1.25324e-06
Kctd12b	1.64538	4.70875e-19	1.03101e-16
Pdgfrb	1.6419	2.66013e-07	1.99947e-05
Pde1c	1.64067	6.97299e-14	1.10893e-11
Tmprss5	1.6345	6.18296e-07	4.4482e-05
Adcy7	1.63328	8.58117e-10	9.82154e-08
Arhgap24	1.61592	5.98499e-10	6.90239e-08
Card19	1.60536	4.64015e-16	8.34564e-14
Btla	1.59985	8.99499e-07	6.37153e-05
Drd2	1.56756	1.88514e-11	2.47658e-09
	1.56724	4.52363e-12	6.213e-10
Col3a1	1.55425	0.000512381	0.0157659
Scara3	1.55214	2.4601e-07	1.8677e-05
Cbr3	1.54972	6.45571e-05	0.00280267
Slc8a3	1.53405	1.42602e-16	2.69304e-14
Cfc1	1.53222	4.12743e-05	0.00192461
Xkr7	1.5315	1.42138e-13	2.21383e-11
Pcp4l1	1.52545	6.07966e-14	9.8765e-12
Neurog3	1.51595	1.81137e-08	1.63869e-06
Heph	1.48792	7.06055e-12	9.52418e-10
Rassf10	1.48722	3.677e-08	3.15637e-06
Igf1	1.48464	2.38185e-07	1.81743e-05
Vstm2b	1.47669	3.20202e-18	6.53732e-16
9530053A07Rik	1.46759	3.64918e-09	3.82859e-07
4732416N19Rik	1.46451	0.000350592	0.0116157
Rgs8	1.46155	3.37165e-16	6.13721e-14
Wnt5b	1.45287	4.05856e-11	5.15267e-09
Stox1	1.44546	2.62894e-08	2.29584e-06
Arg2	1.4311	0.000523465	0.0160742
Pdlim4	1.43047	1.50115e-05	0.000830747
Dapk2	1.42732	1.95606e-05	0.00103329
Ret	1.42598	3.00683e-20	7.09801e-18
Tmem100	1.42541	1.2684e-08	1.20522e-06
Atp1a2	1.41506	0.00143536	0.0354916
Foxa1	1.40673	4.78437e-11	6.02352e-09
Got1l1	1.39358	3.31301e-05	0.00160942
Foxf2	1.38857	3.36847e-05	0.00163112
Tmem176a	1.38752	0.000321722	0.0108575
Dock4	1.38718	4.81028e-23	1.45348e-20
Rnf152	1.3705	7.36364e-21	1.82377e-18
Foxa2	1.36875	1.23386e-14	2.11831e-12
Tspan17	1.36704	0.000912842	0.0249841
Slc35d2	1.35934	3.34635e-06	0.000208912
	1.35559	3.76178e-07	2.78593e-05
Sorcs2	1.34959	3.9943e-26	1.43681e-23
C1s1	1.34883	0.000578168	0.0173313
Unc5c	1.33194	6.20553e-09	6.20881e-07
Rab3b	1.33155	1.93953e-05	0.00102815
Bmp7	1.33044	8.5178e-14	1.34049e-11
Ptges	1.3219	9.44042e-18	1.87666e-15
Tmem132e	1.32122	4.07351e-05	0.00191126
Serinc5	1.31495	7.02363e-22	1.92933e-19
Fgl2	1.31279	5.23232e-05	0.00234569
Rab11fip4	1.30303	2.55027e-38	1.37605e-35
Rhof	1.278	4.67896e-06	0.000285125
Tecrl	1.27768	1.65737e-05	0.000903956
Nkx2-3	1.26726	0.000199146	0.0073924
Syt13	1.26685	2.99385e-22	8.86883e-20
Sparcl1	1.26352	1.95388e-13	2.9227e-11
Asb4	1.25527	0.00114975	0.0302093
Pappa	1.25511	2.12902e-13	3.15345e-11
Col18a1	1.24398	2.92496e-31	1.3391e-28
Adamts12	1.24047	9.29433e-10	1.05578e-07
Slit1	1.18594	6.50442e-17	1.25986e-14
Hey2	1.18384	1.56949e-07	1.26801e-05
Zcchc24	1.18071	2.29803e-10	2.69137e-08
Aatk	1.17875	4.48359e-09	4.6396e-07
Ecel1	1.16848	0.000524592	0.0160761
Acy3	1.16821	3.2636e-05	0.00159053
Nalcn	1.16162	4.61322e-09	4.74126e-07
Efcab1	1.16149	0.000399505	0.0128419
C630043F03Rik	1.16126	5.17354e-06	0.000311402
Fxyd6	1.14868	1.09169e-26	4.22903e-24
Dio3	1.14472	0.000943177	0.0256286
Nr4a3	1.14068	1.23366e-05	0.000695451
Adgrb1	1.12603	4.23403e-19	9.40702e-17
Runx2	1.12026	0.00134527	0.0338462
Timp3	1.11966	1.00108e-20	2.40068e-18
Slc1a3	1.11027	6.13815e-13	9.00342e-11
Chd3	1.10436	1.98843e-24	6.67584e-22
Eef2k	1.09762	5.2783e-18	1.06326e-15
Dtx1	1.08752	8.91534e-06	0.00052005
Fhdc1	1.06997	2.53487e-08	2.25276e-06
Ttc39c	1.06438	1.5277e-08	1.41598e-06
Calcrl	1.05951	1.18276e-05	0.000669258
Prrx2	1.05867	0.0001466	0.00572308
Lgr5	1.04751	3.15033e-05	0.0015554
Unc5a	1.0339	2.40658e-08	2.15139e-06
Gm5914	1.0318	0.000468195	0.0145246
Heg1	1.02963	6.4306e-14	1.03355e-11
D430041D05Rik	1.02959	6.03571e-11	7.53615e-09
Frem2	1.01738	3.74112e-21	9.57981e-19
Pxylp1	1.01387	2.34942e-12	3.28658e-10
Nhs	1.00988	1.07636e-14	1.89089e-12
Runx1t1	1.00393	4.9666e-08	4.23929e-06
Tmem163	0.994415	7.77028e-05	0.00327915
Ptpru	0.992868	1.27206e-11	1.70073e-09
AU015836	0.991086	2.49301e-05	0.00126816
Cdh20	0.989216	0.0021437	0.0485562
Sema3e	0.985277	7.53127e-07	5.39253e-05
Col9a2	0.982289	0.000655319	0.0191871
	0.961766	0.00118165	0.0307799
Nfam1	0.954071	0.000242696	0.00870938
Slco3a1	0.952724	1.54935e-08	1.42729e-06
Frmd4b	0.949643	3.29905e-23	1.01718e-20
Hey1	0.938963	1.31235e-12	1.88829e-10
Habp4	0.938672	2.4324e-14	4.08318e-12
Rhbdl3	0.928123	6.8162e-09	6.77494e-07
Pcolce	0.926996	0.00128143	0.0328689
Adamts3	0.922083	7.5792e-08	6.36147e-06
Rap1gap2	0.914072	1.81075e-07	1.41015e-05
Fcgbp	0.904619	0.000166162	0.0063554
Sstr2	0.89109	0.00155957	0.0380031
Plppr1	0.880366	9.56701e-06	0.000551673
Slit2	0.879196	8.0142e-21	1.95288e-18
Sox5	0.867514	0.000134502	0.00531953
Cacna1h	0.865308	2.16083e-05	0.00112185
Fgf9	0.863448	0.00219731	0.0496218
Vldlr	0.862489	1.66383e-13	2.53911e-11
Adgrv1	0.862371	1.66053e-17	3.25809e-15
Ncor2	0.859695	4.77179e-10	5.54556e-08
Clu	0.852158	0.0001044	0.00421875
Doc2b	0.849847	0.000627649	0.0185206
Crb1	0.840254	7.86062e-06	0.000462094
Gm4524	0.839114	9.26049e-08	7.60367e-06
	0.830929	0.000436802	0.0137492
Emilin1	0.818998	0.000268317	0.00951582
Tshz2	0.802901	0.000179975	0.00678071
Gas7	0.802205	8.02782e-05	0.00336901
Perm1	0.790541	0.00074809	0.0213248
Tpd52l1	0.787937	0.00177133	0.0420114
Mmp17	0.785192	2.9887e-08	2.58018e-06
Tmem176b	0.782695	0.00201743	0.0462509
Pou3f1	0.773053	0.000935216	0.0254581
Grk3	0.772848	1.61155e-07	1.29507e-05
Pdgfa	0.76387	2.23635e-05	0.00115708
Trp53i11	0.761921	2.61573e-09	2.82275e-07
Arhgap31	0.753815	0.000458781	0.0142913
Col5a2	0.74971	0.000283696	0.0099445
D430019H16Rik	0.748927	0.000153667	0.0059528
Vcan	0.74757	1.63696e-09	1.81847e-07
	0.74714	0.00103756	0.0277441
Mcam	0.740871	5.763e-05	0.00256081
Arhgap42	0.722929	1.81928e-13	2.74857e-11
Ube2ql1	0.717725	0.000232139	0.00837031
Cpeb4	0.715251	2.45847e-06	0.000156061
Ntn1	0.713325	1.96164e-12	2.76976e-10
Magel2	0.713162	0.000296966	0.0102667
Galnt17	0.708782	0.000274829	0.00972391
Adcy2	0.706874	8.14271e-05	0.00340776
Pltp	0.704282	7.77996e-11	9.479e-09
Tril	0.686856	1.50982e-06	0.000103214
Neurog2	0.681038	0.00151135	0.0370672
Rab34	0.676532	2.76043e-08	2.39681e-06
Ccnd1	0.672595	2.38997e-09	2.61649e-07
Kif26a	0.669901	2.56854e-08	2.26932e-06
Shisa2	0.667609	0.00038354	0.0124822
Ckb	0.655835	1.94151e-06	0.000128651
Pon2	0.655813	9.00887e-07	6.37153e-05
Man1c1	0.653932	8.81907e-05	0.0036604
Tenm2	0.650568	1.79451e-05	0.000971736
Pdzd2	0.645685	1.79291e-07	1.40349e-05
Mfng	0.641284	5.22332e-07	3.81227e-05
Gm15612	0.636897	6.29961e-05	0.00274791
Abcd2	0.624149	0.000155442	0.00600617
	0.623076	1.66439e-10	1.99568e-08
Pwp1	0.621911	6.17598e-11	7.64809e-09
Apln	0.617688	0.000789333	0.0222486
Podxl2	0.614685	7.57859e-09	7.43489e-07
Mfap4	0.608639	0.000214151	0.00781495
Ets2	0.60511	3.38078e-06	0.000210193
Apob	0.602565	0.000180434	0.0067811
Rhbdf1	0.598374	0.000440554	0.0138376
Cplx2	0.596581	1.06745e-08	1.02069e-06
Adamts20	0.595814	0.000230314	0.00834431
Pnmal2	0.595629	0.00114924	0.0302093
Kiz	0.59267	3.13076e-05	0.0015554
Prex2	0.59084	3.4841e-05	0.00167636
Ap3b2	0.569027	0.000214107	0.00781495
Trabd2b	0.559565	0.000170507	0.00650509
Ankrd6	0.558902	3.52372e-09	3.72282e-07
Smtn	0.550999	6.61936e-05	0.00285729
Aes	0.550179	0.00061935	0.0183738
Lbh	0.548745	2.59054e-05	0.00131335
Igfbpl1	0.542097	0.000711556	0.0203956
Dpp6	0.534843	0.0012642	0.0324821
Fras1	0.531399	8.01565e-08	6.69064e-06
Ubl3	0.529981	2.01341e-07	1.55197e-05
Dexi	0.527926	0.000403439	0.0128862
Amigo2	0.526295	0.00113153	0.0298998
Ednra	0.525768	0.00121082	0.0312702
Hectd2	0.523112	0.00090761	0.0249007
Hpcal1	0.521978	0.000111714	0.00447687
Cxxc4	0.51117	2.44783e-06	0.000156042
Slc45a4	0.509724	5.34323e-05	0.00238833
Cpne2	0.507706	0.00157975	0.038393
Srgn	-0.500676	0.00191107	0.0443853
Sat1	-0.502659	2.11328e-05	0.00110475
Lgmn	-0.503121	0.000755979	0.0214687
Cited2	-0.5046	3.14617e-05	0.0015554
Fam49a	-0.504925	0.00032196	0.0108575
Slc39a8	-0.50897	0.00066849	0.0194972
Npl	-0.509833	2.3854e-06	0.000152706
Loxl2	-0.516249	0.000202443	0.00745977
Ndrg4	-0.520636	0.000343726	0.0114636
Akap12	-0.520802	0.000405502	0.0129247
Epha7	-0.525542	4.84365e-05	0.00221751
Flrt2	-0.528246	0.00217738	0.0492453
Lrp2	-0.528557	0.00135375	0.0339743
Mapt	-0.529703	0.000403428	0.0128862
Matn2	-0.532399	0.000379342	0.0123782
Gas1	-0.535367	0.000908149	0.0249007
Flrt3	-0.538933	0.000258376	0.00918482
L1td1	-0.540253	0.000308696	0.0105312
Rassf3	-0.542724	0.000179378	0.00678071
Pnpla3	-0.547539	0.00121032	0.0312702
Syk	-0.547545	0.00188432	0.0440687
Patj	-0.547554	0.000642317	0.0188796
Frzb	-0.549929	1.57789e-08	1.43607e-06
Rai2	-0.552176	0.000893486	0.0246328
Dcc	-0.553959	1.56031e-08	1.42867e-06
Pdgfc	-0.558994	0.00184762	0.0434118
Adam19	-0.55952	0.000837614	0.0234781
Pcgf5	-0.564707	0.000148937	0.00579935
Zic2	-0.564957	0.000218903	0.00794997
Ctsc	-0.567766	0.000101352	0.00416092
	-0.567854	0.000294836	0.01024
Tmem108	-0.569084	0.00200558	0.0460491
Ebf3	-0.569998	1.66897e-06	0.000113071
Dab2	-0.573854	0.00107929	0.0287076
Prkaa2	-0.574734	0.000304575	0.0104343
Anxa11	-0.576407	0.00174658	0.0414894
Crim1	-0.57893	2.20614e-06	0.000143665
Rnf128	-0.579142	0.000408679	0.0129986
Epcam	-0.579687	0.00141742	0.0352672
Gpx3	-0.5826	0.00120976	0.0312702
Atp1b1	-0.583628	1.93854e-05	0.00102815
Garem2	-0.588506	3.84727e-05	0.00182208
Spink1	-0.588862	5.13335e-09	5.20501e-07
Dgkk	-0.589343	3.76429e-05	0.00178839
Spint2	-0.589907	0.00034566	0.0114915
Ddah1	-0.591395	0.000584602	0.0174895
Ptn	-0.593144	7.23713e-05	0.00307996
Gfra1	-0.594845	0.000399272	0.0128419
Mfap3l	-0.59499	3.66687e-05	0.00174761
Ctsh	-0.596266	0.00138495	0.0346248
Vav3	-0.596613	0.000398145	0.0128419
Car4	-0.599109	0.00166114	0.0397726
Cobll1	-0.599518	0.00220999	0.0497594
Plod2	-0.602896	5.82115e-05	0.00257906
Cdh6	-0.603599	0.000139728	0.00549741
Parvb	-0.606255	0.000646925	0.0189781
Dpp4	-0.614002	0.000132194	0.00524196
Dennd2c	-0.614891	0.0015147	0.0370892
Ldlrap1	-0.618688	0.00172353	0.041136
Prss23	-0.619772	7.17001e-09	7.08003e-07
Slc2a3	-0.620391	9.77262e-06	0.000561387
Ccn1	-0.620755	0.000540549	0.0164982
Pcdh7	-0.625332	0.000256043	0.00914492
Ccn2	-0.630392	1.90415e-07	1.47528e-05
Sox7	-0.632917	0.00133161	0.0338118
Tmem132c	-0.633236	2.55003e-07	1.92629e-05
Spns2	-0.633349	0.000907219	0.0249007
Mme	-0.633577	1.56376e-05	0.000862237
Nid2	-0.634883	0.000552992	0.0167092
Draxin	-0.64442	9.91173e-05	0.00409143
Nid1	-0.644861	0.000308798	0.0105312
Pdlim1	-0.647591	0.000321656	0.0108575
Tfpi	-0.651019	9.14963e-06	0.000529627
Islr2	-0.652268	0.00168999	0.0403994
Cited1	-0.656049	0.000282363	0.00992079
B4galnt2	-0.658387	0.000457789	0.0142913
Plekha2	-0.659877	0.00010186	0.00416149
P4ha1	-0.660251	5.20239e-05	0.00234569
Anxa1	-0.662301	0.00093045	0.0253741
Sparc	-0.662966	2.153e-05	0.00112164
Lncenc1	-0.668502	0.000871467	0.0241138
Porcn	-0.669927	7.43137e-05	0.00314491
Capn6	-0.671537	0.000152502	0.00592288
Spock1	-0.671778	6.84674e-05	0.00293865
Gata6	-0.673151	0.000550545	0.0166686
Crtac1	-0.680537	0.00112072	0.029705
Anxa4	-0.696892	3.43121e-05	0.00165619
Pitx2	-0.697478	0.000674852	0.019607
Gask1b	-0.698489	0.000286185	0.00998541
	-0.70192	0.000778529	0.0219851
Gap43	-0.704449	1.87968e-08	1.69037e-06
Retreg1	-0.706227	9.02507e-07	6.37153e-05
Esrp1	-0.706289	0.000427412	0.0135091
P4ha2	-0.706541	5.99895e-05	0.00264234
Klf8	-0.707308	2.32148e-06	0.000149884
Mpzl2	-0.711056	0.00114482	0.0301848
Egln3	-0.71363	0.0002916	0.0101509
Fabp3	-0.713749	2.88171e-05	0.00144641
Edil3	-0.718107	4.87638e-05	0.00222575
Dram1	-0.719119	0.00122686	0.0315766
Smim10l2a	-0.719152	9.75591e-05	0.00403814
Slc40a1	-0.721108	0.000173984	0.00662104
Tmem144	-0.721526	0.00033935	0.0113931
Tmem63a	-0.72175	0.00200149	0.0460251
Foxq1	-0.723205	0.00151941	0.0371443
Dppa5a	-0.72534	4.12394e-05	0.00192461
Lpar3	-0.730751	0.00160939	0.0390283
Col8a1	-0.731338	0.000961511	0.0259866
Epha3	-0.740754	0.000819348	0.0230088
Prss35	-0.743163	0.000886112	0.0244742
Cryab	-0.74527	0.000613422	0.0182433
Csdc2	-0.745768	0.000526878	0.0161135
Epha5	-0.747937	0.00209979	0.0477334
Gm45351	-0.75018	0.000625889	0.0185048
Alcam	-0.750342	0.000200972	0.00742369
Hbegf	-0.754214	0.000257927	0.00918482
Slc6a15	-0.755225	4.40811e-05	0.00204287
Hnf1b	-0.759681	0.00122065	0.0314702
Msx2	-0.759852	0.00138655	0.0346248
Dscam	-0.764617	0.000760191	0.0215478
Cyb561	-0.765774	0.00110409	0.0293155
Cyp26b1	-0.765835	2.16903e-11	2.82497e-09
Elfn1	-0.773592	0.00180744	0.0426999
Gata4	-0.781144	0.000144947	0.00568795
Robo3	-0.785188	3.94495e-07	2.90733e-05
Pappa2	-0.788161	0.00120465	0.0312702
Pmepa1	-0.79221	0.000300306	0.0103114
Pxdc1	-0.796807	0.00147074	0.036248
Tinagl1	-0.797171	8.77042e-05	0.00365024
Kcnh1	-0.802357	2.28538e-05	0.00117746
Celf4	-0.803578	0.000712794	0.0203956
Me3	-0.805741	0.00131487	0.0334993
Klb	-0.805828	0.000489909	0.0151491
Nup62cl	-0.807157	1.28512e-05	0.000716445
Pdgfra	-0.813167	1.85108e-05	0.000995236
Kcnq4	-0.816659	0.0019514	0.0451482
Gm2274	-0.816927	0.000685744	0.0197714
Tmprss2	-0.817933	1.596e-05	0.000873634
F3	-0.823207	1.50294e-08	1.40163e-06
Chrna5	-0.824396	2.03386e-06	0.000134181
Adamts9	-0.83195	0.000436828	0.0137492
Bhlhe40	-0.832217	0.000946106	0.0256621
Tdh	-0.834256	0.00117412	0.0307218
Ocln	-0.837858	0.000231549	0.00836901
Gm2260	-0.840736	0.000567813	0.0170547
D7Ertd143e	-0.850942	0.00189243	0.0441899
Enpp1	-0.851536	0.000546387	0.0165761
Clic6	-0.85269	4.72035e-09	4.81858e-07
Fam84b	-0.853737	9.49088e-20	2.17255e-17
Sncg	-0.857496	0.000179868	0.00678071
Cntnap2	-0.86857	3.56833e-05	0.00171144
Cdh7	-0.888757	0.00184633	0.0434118
Rfx6	-0.889536	8.43626e-05	0.00352086
Lef1	-0.891275	9.86672e-06	0.000564645
Rap1gap	-0.900936	7.87389e-05	0.00331361
Rarb	-0.910961	5.35542e-07	3.88989e-05
Gpr156	-0.920253	0.00134641	0.0338462
Flt1	-0.921664	5.51785e-07	3.9887e-05
Pou4f1	-0.933243	1.29937e-07	1.06113e-05
Lhx2	-0.934934	0.000146039	0.00571594
Prdm16	-0.947486	6.83818e-05	0.00293865
Arfgef3	-0.954493	4.95885e-05	0.00225658
Car10	-0.958488	2.98266e-09	3.19588e-07
Bhlhe23	-0.972688	0.000620244	0.0183738
Adarb2	-0.972978	0.000863454	0.0240629
Igfbp2	-0.976812	8.37537e-08	6.95248e-06
Bace2	-0.982555	0.00148535	0.0364888
Adora1	-0.983246	2.0451e-05	0.00107282
Wnt5a	-0.983633	2.14926e-07	1.64828e-05
Mtus2	-0.983778	1.67856e-07	1.32773e-05
Sfn	-0.985604	0.00133514	0.0338444
Edn1	-0.99448	0.000103769	0.00421875
Cntn2	-1.0003	9.39457e-07	6.60154e-05
Col4a6	-1.00295	1.57795e-05	0.000866897
Fgfr4	-1.00529	0.00029777	0.010271
Cemip	-1.0097	5.33766e-06	0.000320005
Sptb	-1.01421	2.92452e-05	0.00146303
Tfeb	-1.01531	0.00158065	0.038393
Arid3c	-1.01617	0.00056112	0.016921
Lmo3	-1.02299	9.13095e-09	8.84297e-07
5930403L14Rik	-1.02844	1.93824e-05	0.00102815
Stk26	-1.03209	1.65044e-07	1.31236e-05
Pla2g7	-1.03706	6.27059e-05	0.00274597
Onecut3	-1.03715	1.37e-06	9.45112e-05
Nav3	-1.05034	8.94839e-08	7.38756e-06
Plac8	-1.09131	4.69924e-06	0.000285125
Cyp26a1	-1.09507	5.82865e-09	5.87061e-07
Nefl	-1.1129	1.33713e-19	3.01513e-17
Thsd7b	-1.11905	1.56598e-06	0.000106572
Pax3	-1.11929	0.000280556	0.00988029
Mdga1	-1.12759	3.55572e-07	2.6594e-05
Lhx5	-1.13412	3.26124e-05	0.00159053
Pcdh9	-1.13775	2.34668e-05	0.00119776
Procr	-1.1391	0.000234622	0.0084397
Nepn	-1.14322	4.69634e-06	0.000285125
Zic1	-1.14726	6.21521e-08	5.27525e-06
Tchh	-1.15005	0.000991545	0.0266553
Npr3	-1.16256	0.00163921	0.0396879
Zic5	-1.16596	0.000206857	0.00760388
Egr2	-1.17589	1.62485e-07	1.29884e-05
Lmo2	-1.18941	0.00041097	0.013044
Npas2	-1.21891	6.06579e-06	0.00035938
Ntrk2	-1.22704	1.42486e-18	2.94887e-16
Phf24	-1.23552	5.05774e-07	3.70934e-05
Gm19553	-1.23693	0.000101916	0.00416149
Scrt2	-1.24097	3.87433e-11	4.98929e-09
Arhgef6	-1.24099	0.00105763	0.0282308
Esrrg	-1.25284	4.05207e-09	4.22198e-07
Rasgrp1	-1.26145	7.82564e-06	0.000461835
Gm13425	-1.27802	6.49128e-05	0.00281004
Wnt11	-1.28575	3.05892e-06	0.00019176
Grem2	-1.30962	1.54202e-11	2.04359e-09
Ptprb	-1.31924	0.000546391	0.0165761
Adcy8	-1.35906	1.38576e-06	9.51643e-05
Rbfox1	-1.36088	1.43577e-05	0.000797488
Kcna1	-1.36128	6.01653e-12	8.18899e-10
Nrn1	-1.36307	6.89951e-05	0.00295291
Dusp26	-1.36937	1.70729e-07	1.34343e-05
A230070E04Rik	-1.43355	5.99752e-14	9.84898e-12
Klf14	-1.43512	0.000587596	0.0175443
Pcdh10	-1.43765	1.05003e-06	7.31055e-05
Rgs4	-1.44885	2.41543e-09	2.62535e-07
Prdm13	-1.47023	1.31836e-09	1.4754e-07
Tfap2b	-1.48575	9.8021e-09	9.43249e-07
Lhx1	-1.49979	1.55682e-07	1.26454e-05
Galnt14	-1.50502	3.64294e-07	2.71121e-05
Gucy1b1	-1.53646	5.11509e-05	0.00232068
Prdm12	-1.55732	1.70829e-06	0.000115218
Folh1	-1.58036	2.86128e-06	0.000180118
Nefm	-1.6106	9.83204e-37	5.12216e-34
Spta1	-1.61675	0.000296911	0.0102667
Cygb	-1.62432	3.16807e-05	0.00155906
Sfrp5	-1.76198	4.2185e-06	0.000260135
A530020G20Rik	-1.80002	0.000279822	0.00987746
Snca	-1.88835	1.42887e-08	1.34083e-06
Nxph4	-1.89031	1.00251e-16	1.9172e-14
Sst	-2.38436	2.04873e-21	5.3366e-19
Slc32a1	-2.49527	5.52025e-05	0.00246018
Nwd2	-2.59915	1.21406e-23	3.98738e-21
Lefty2	-3.11048	0.000600642	0.0178984

### Sheet: 8.2 - D10
gene_symbol	GLI1OE/control_log2FC_D10	p_value	FDR
Shh	1.40539	2.03678e-17	3.20671e-13
Arx	1.36971	1.41252e-05	0.0171067
Cavin2	1.36482	4.38762e-07	0.000690786
Tacr1	1.19074	3.94759e-07	0.000690564
Slc17a8	1.17252	1.16157e-05	0.0152398
Thbs2	1.03879	3.34139e-07	0.000657585
Slit2	0.981334	1.26552e-13	9.96215e-10
Spon1	0.94663	4.41382e-11	1.38982e-07
Ntn1	0.925832	2.68111e-11	1.05529e-07
Igfbp3	0.918857	1.34703e-07	0.000302967
Sulf1	0.863552	2.44698e-11	1.05529e-07
Slit1	0.79618	3.10543e-08	8.14865e-05
Col22a1	0.756258	4.23762e-06	0.00606519
