## Supplemental Table 10 for "Hedgehog signaling activates a heterochronic gene regulatory network to control differentiation timing across lineages"

### Sheet: Sheet1
GO terms related to proliferation enriched with GLI1 OE-activated genes in neural progenitors
Category	GO	Description	LogP	Enrichment	Z-score	#TotalGeneInLibrary	#GeneInGO	#GeneInHitList	#GeneInGOAndHitList	%InGO	STDV %InGO	GeneID	Hits	Log(q-value)
GO Biological Processes	GO:0072203	cell proliferation involved in metanephros development	-4.7	21	8.8	9956	7	274	4	1.5	0.72	12162|18596|19206|20423	Bmp7|Pdgfrb|Ptch1|Shh	-2.3
GO Biological Processes	GO:0050673	epithelial cell proliferation	-4.4	2.8	4.9	9956	264	274	20	7.3	1.6	12160|12443|13617|14160|14180|14257|14632|15117|15213|16000|18094|18095|18096|18124|18654|19206|20315|20423|30878|216021	Bmp5|Ccnd1|Ednra|Lgr5|Fgf9|Flt4|Gli1|Has2|Hey1|Igf1|Nkx2-9|Nkx3-1|Nkx6-1|Nr4a3|Pgf|Ptch1|Cxcl12|Shh|Apln|Stox1	-2.1
GO Biological Processes	GO:0050678	regulation of epithelial cell proliferation	-4.3	2.9	4.9	9956	225	274	18	6.6	1.5	12160|12443|13617|14180|14257|14632|15117|15213|16000|18094|18095|18124|18654|19206|20315|20423|30878|216021	Bmp5|Ccnd1|Ednra|Fgf9|Flt4|Gli1|Has2|Hey1|Igf1|Nkx2-9|Nkx3-1|Nr4a3|Pgf|Ptch1|Cxcl12|Shh|Apln|Stox1	-2
GO Biological Processes	GO:0050679	positive regulation of epithelial cell proliferation	-4	3.6	4.9	9956	120	274	12	4.4	1.2	12160|12443|14180|14257|15117|16000|18124|18654|20315|20423|30878|216021	Bmp5|Ccnd1|Fgf9|Flt4|Has2|Igf1|Nr4a3|Pgf|Cxcl12|Shh|Apln|Stox1	-1.7
GO Biological Processes	GO:0010463	mesenchymal cell proliferation	-4	6.2	5.6	9956	41	274	7	2.6	0.95	12162|14180|15227|18590|20204|20423|20472	Bmp7|Fgf9|Foxf1|Pdgfa|Prrx2|Shh|Six2	-1.7
GO Biological Processes	GO:0072111	cell proliferation involved in kidney development	-3.8	13	6.8	9956	11	274	4	1.5	0.72	12162|18596|19206|20423	Bmp7|Pdgfrb|Ptch1|Shh	-1.6
GO Biological Processes	GO:0051781	positive regulation of cell division	-3.5	5.2	4.9	9956	49	274	7	2.6	0.95	13489|14180|18095|18590|18654|20423|77889	Drd2|Fgf9|Nkx3-1|Pdgfa|Pgf|Shh|Lbh	-1.3
GO Biological Processes	GO:0021940	positive regulation of cerebellar granule cell precursor proliferation	-3.2	16	6.5	9956	7	274	3	1.1	0.63	14632|16000|20423	Gli1|Igf1|Shh	-1.2
GO Biological Processes	GO:0021936	regulation of cerebellar granule cell precursor proliferation	-3	14	6	9956	8	274	3	1.1	0.63	14632|16000|20423	Gli1|Igf1|Shh	-1
GO Biological Processes	GO:0002053	positive regulation of mesenchymal cell proliferation	-3	6.3	4.8	9956	29	274	5	1.8	0.81	14180|15227|18590|20204|20423	Fgf9|Foxf1|Pdgfa|Prrx2|Shh	-1
GO Biological Processes	GO:0010464	regulation of mesenchymal cell proliferation	-2.6	5.2	4.2	9956	35	274	5	1.8	0.81	14180|15227|18590|20204|20423	Fgf9|Foxf1|Pdgfa|Prrx2|Shh	-0.78
GO Biological Processes	GO:0051302	regulation of cell division	-2.5	3	3.5	9956	109	274	9	3.3	1.1	13489|14180|18095|18590|18654|19206|20423|77889|268451	Drd2|Fgf9|Nkx3-1|Pdgfa|Pgf|Ptch1|Shh|Lbh|Rab11fip4	-0.72
GO Biological Processes	GO:0033002	muscle cell proliferation	-2.1	2.5	3	9956	148	274	10	3.6	1.1	13617|14180|14632|15214|16000|18124|18596|20423|30878|54598	Ednra|Fgf9|Gli1|Hey2|Igf1|Nr4a3|Pdgfrb|Shh|Apln|Calcrl	-0.44
GO Biological Processes	GO:2000179	positive regulation of neural precursor cell proliferation	-2	3.7	3.2	9956	49	274	5	1.8	0.81	13489|14632|16000|20423|78748	Drd2|Gli1|Igf1|Shh|Rassf10	-0.35
GO Biological Processes	GO:1904705	regulation of vascular smooth muscle cell proliferation	-1.9	4.4	3.3	9956	33	274	4	1.5	0.72	14180|16000|18124|30878	Fgf9|Igf1|Nr4a3|Apln	-0.31
GO Biological Processes	GO:1990874	vascular smooth muscle cell proliferation	-1.9	4.4	3.3	9956	33	274	4	1.5	0.72	14180|16000|18124|30878	Fgf9|Igf1|Nr4a3|Apln	-0.31
GO Biological Processes	GO:0060045	positive regulation of cardiac muscle cell proliferation	-1.8	5.7	3.5	9956	19	274	3	1.1	0.63	14180|14632|15214	Fgf9|Gli1|Hey2	-0.26
GO Biological Processes	GO:0001938	positive regulation of endothelial cell proliferation	-1.8	3.4	2.9	9956	54	274	5	1.8	0.81	14257|16000|18654|20315|30878	Flt4|Igf1|Pgf|Cxcl12|Apln	-0.22
GO Biological Processes	GO:0048659	smooth muscle cell proliferation	-1.7	2.5	2.6	9956	101	274	7	2.6	0.95	13617|14180|16000|18124|18596|30878|54598	Ednra|Fgf9|Igf1|Nr4a3|Pdgfrb|Apln|Calcrl	-0.14
GO Biological Processes	GO:1904707	positive regulation of vascular smooth muscle cell proliferation	-1.6	4.5	2.9	9956	24	274	3	1.1	0.63	14180|16000|18124	Fgf9|Igf1|Nr4a3	-0.076
GO Biological Processes	GO:0072089	stem cell proliferation	-1.3	2.3	2.2	9956	94	274	6	2.2	0.88	13489|15245|20423|20472|20672|20678	Drd2|Hhip|Shh|Six2|Sox18|Sox5	0
GO Biological Processes	GO:0048661	positive regulation of smooth muscle cell proliferation	-1.3	2.6	2.2	9956	71	274	5	1.8	0.81	14180|16000|18124|18596|54598	Fgf9|Igf1|Nr4a3|Pdgfrb|Calcrl	0
GO Biological Processes	GO:0042130	negative regulation of T cell proliferation	-1.3	3.6	2.4	9956	30	274	3	1.1	0.63	11847|20423|208154	Arg2|Shh|Btla	0
