## Supplemental Table 11 for "Hedgehog signaling activates a heterochronic gene regulatory network to control differentiation timing across lineages"

### Sheet: Sheet1
GO terms related to proliferation enriched with GLI1 OE-activated genes in pseudotime cardiac progenitor clusters
cluster A	Category	GO	Description	LogP	Enrichment	Z-score	#TotalGeneInLibrary	#GeneInGO	#GeneInHitList	#GeneInGOAndHitList	%InGO	STDV %InGO	GeneID	Hits	Log(q-value)
	GO Biological Processes	GO:0010463	mesenchymal cell proliferation	-3.7	26	8.5	20248	57	41	3	7.3	4.1	15227|23967|329628	Foxf1|Osr1|Fat4	-1.1
	GO Biological Processes	GO:0050678	regulation of epithelial cell proliferation	-3.1	6.7	5	20248	368	41	5	12	5.1	11819|14632|18654|19206|23967	Nr2f2|Gli1|Pgf|Ptch1|Osr1	-0.6
	GO Biological Processes	GO:0050673	epithelial cell proliferation	-2.8	5.7	4.4	20248	435	41	5	12	5.1	11819|14632|18654|19206|23967	Nr2f2|Gli1|Pgf|Ptch1|Osr1	-0.33
cluster B	Category	GO	Description	LogP	Enrichment	Z-score	#TotalGeneInLibrary	#GeneInGO	#GeneInHitList	#GeneInGOAndHitList	%InGO	STDV %InGO	GeneID	Hits	Log(q-value)
	GO Biological Processes	GO:0050672	negative regulation of lymphocyte proliferation	-3.7	14	6.9	20248	86	69	4	5.8	2.8	12142|20666|67245|94185	Prdm1|Sox11|Peli1|Tnfrsf21	-1.1
	GO Biological Processes	GO:0032945	negative regulation of mononuclear cell proliferation	-3.7	13	6.8	20248	87	69	4	5.8	2.8	12142|20666|67245|94185	Prdm1|Sox11|Peli1|Tnfrsf21	-1
	GO Biological Processes	GO:0070664	negative regulation of leukocyte proliferation	-3.6	13	6.7	20248	91	69	4	5.8	2.8	12142|20666|67245|94185	Prdm1|Sox11|Peli1|Tnfrsf21	-1
	GO Biological Processes	GO:0050670	regulation of lymphocyte proliferation	-3	6.5	4.9	20248	226	69	5	7.2	3.1	12142|13641|20666|67245|94185	Prdm1|Efnb1|Sox11|Peli1|Tnfrsf21	-0.62
	GO Biological Processes	GO:0032944	regulation of mononuclear cell proliferation	-3	6.4	4.8	20248	229	69	5	7.2	3.1	12142|13641|20666|67245|94185	Prdm1|Efnb1|Sox11|Peli1|Tnfrsf21	-0.6
	GO Biological Processes	GO:0070663	regulation of leukocyte proliferation	-2.9	6.1	4.7	20248	240	69	5	7.2	3.1	12142|13641|20666|67245|94185	Prdm1|Efnb1|Sox11|Peli1|Tnfrsf21	-0.55
	GO Biological Processes	GO:0030888	regulation of B cell proliferation	-2.8	13	5.7	20248	69	69	3	4.3	2.5	12142|67245|94185	Prdm1|Peli1|Tnfrsf21	-0.49
	GO Biological Processes	GO:0046651	lymphocyte proliferation	-2.4	4.7	3.8	20248	313	69	5	7.2	3.1	12142|13641|20666|67245|94185	Prdm1|Efnb1|Sox11|Peli1|Tnfrsf21	-0.24
	GO Biological Processes	GO:0032943	mononuclear cell proliferation	-2.4	4.6	3.8	20248	316	69	5	7.2	3.1	12142|13641|20666|67245|94185	Prdm1|Efnb1|Sox11|Peli1|Tnfrsf21	-0.23
	GO Biological Processes	GO:0050679	positive regulation of epithelial cell proliferation	-2.3	5.6	3.9	20248	208	69	4	5.8	2.8	11977|14048|14180|20666	Atp7a|Eya1|Fgf9|Sox11	-0.17
	GO Biological Processes	GO:0070661	leukocyte proliferation	-2.2	4.4	3.6	20248	337	69	5	7.2	3.1	12142|13641|20666|67245|94185	Prdm1|Efnb1|Sox11|Peli1|Tnfrsf21	-0.16
	GO Biological Processes	GO:0042100	B cell proliferation	-2.2	7.9	4.3	20248	112	69	3	4.3	2.5	12142|67245|94185	Prdm1|Peli1|Tnfrsf21	-0.13
	GO Biological Processes	GO:0050678	regulation of epithelial cell proliferation	-2.1	4	3.4	20248	368	69	5	7.2	3.1	11977|14048|14180|17127|20666	Atp7a|Eya1|Fgf9|Smad3|Sox11	-0.049
cluster C	Category	GO	Description	LogP	Enrichment	Z-score	#TotalGeneInLibrary	#GeneInGO	#GeneInHitList	#GeneInGOAndHitList	%InGO	STDV %InGO	GeneID	Hits	Log(q-value)
	GO Biological Processes	GO:0002053	positive regulation of mesenchymal cell proliferation	-3.6	25	8.3	20248	37	66	3	4.5	2.6	14183|18590|20682	Fgfr2|Pdgfa|Sox9	-0.69
	GO Biological Processes	GO:0010464	regulation of mesenchymal cell proliferation	-3.4	20	7.5	20248	45	66	3	4.5	2.6	14183|18590|20682	Fgfr2|Pdgfa|Sox9	-0.67
	GO Biological Processes	GO:0010463	mesenchymal cell proliferation	-3.1	16	6.5	20248	57	66	3	4.5	2.6	14183|18590|20682	Fgfr2|Pdgfa|Sox9	-0.55
	GO Biological Processes	GO:0051781	positive regulation of cell division	-2.7	12	5.4	20248	79	66	3	4.5	2.6	14176|14183|18590	Fgf5|Fgfr2|Pdgfa	-0.3
	GO Biological Processes	GO:0033002	muscle cell proliferation	-2.1	5.2	3.7	20248	235	66	4	6.1	2.9	13653|14183|19662|19737	Egr1|Fgfr2|Rbp4|Rgs5	0
cluster D	Category	GO	Description	LogP	Enrichment	Z-score	#TotalGeneInLibrary	#GeneInGO	#GeneInHitList	#GeneInGOAndHitList	%InGO	STDV %InGO	GeneID	Hits	Log(q-value)
clusters A & B	Category	GO	Description	LogP	Enrichment	Z-score	#TotalGeneInLibrary	#GeneInGO	#GeneInHitList	#GeneInGOAndHitList	%InGO	STDV %InGO	GeneID	Hits	Log(q-value)
	GO Biological Processes	GO:0050678	regulation of epithelial cell proliferation	-4.5	5	5.7	20248	368	111	10	9	2.7	11819|11977|14048|14180|14632|17127|18654|19206|20666|23967	Nr2f2|Atp7a|Eya1|Fgf9|Gli1|Smad3|Pgf|Ptch1|Sox11|Osr1	-2
	GO Biological Processes	GO:0050673	epithelial cell proliferation	-3.9	4.2	5	20248	435	111	10	9	2.7	11819|11977|14048|14180|14632|17127|18654|19206|20666|23967	Nr2f2|Atp7a|Eya1|Fgf9|Gli1|Smad3|Pgf|Ptch1|Sox11|Osr1	-1.6
	GO Biological Processes	GO:0010463	mesenchymal cell proliferation	-3.6	13	6.6	20248	57	111	4	3.6	1.8	14180|15227|23967|329628	Fgf9|Foxf1|Osr1|Fat4	-1.4
	GO Biological Processes	GO:0050679	positive regulation of epithelial cell proliferation	-3	5.3	4.6	20248	208	111	6	5.4	2.1	11977|14048|14180|18654|20666|23967	Atp7a|Eya1|Fgf9|Pgf|Sox11|Osr1	-0.95
	GO Biological Processes	GO:0050672	negative regulation of lymphocyte proliferation	-2.9	8.5	5.2	20248	86	111	4	3.6	1.8	12142|20666|67245|94185	Prdm1|Sox11|Peli1|Tnfrsf21	-0.86
	GO Biological Processes	GO:0032945	negative regulation of mononuclear cell proliferation	-2.9	8.4	5.1	20248	87	111	4	3.6	1.8	12142|20666|67245|94185	Prdm1|Sox11|Peli1|Tnfrsf21	-0.85
	GO Biological Processes	GO:0070664	negative regulation of leukocyte proliferation	-2.8	8	5	20248	91	111	4	3.6	1.8	12142|20666|67245|94185	Prdm1|Sox11|Peli1|Tnfrsf21	-0.79
	GO Biological Processes	GO:0051302	regulation of cell division	-2.7	5.8	4.5	20248	158	111	5	4.5	2	14180|18654|19206|54635|268451	Fgf9|Pgf|Ptch1|Pdgfc|Rab11fip4	-0.75
	GO Biological Processes	GO:0060038	cardiac muscle cell proliferation	-2.3	8.8	4.6	20248	62	111	3	2.7	1.5	14180|14234|14632	Fgf9|Foxc2|Gli1	-0.39
	GO Biological Processes	GO:0030888	regulation of B cell proliferation	-2.2	7.9	4.3	20248	69	111	3	2.7	1.5	12142|67245|94185	Prdm1|Peli1|Tnfrsf21	-0.29
	GO Biological Processes	GO:0007405	neuroblast proliferation	-2.2	7.9	4.3	20248	69	111	3	2.7	1.5	15245|20678|100182	Hhip|Sox5|Akna	-0.29
	GO Biological Processes	GO:0050670	regulation of lymphocyte proliferation	-2.1	4	3.4	20248	226	111	5	4.5	2	12142|13641|20666|67245|94185	Prdm1|Efnb1|Sox11|Peli1|Tnfrsf21	-0.2
	GO Biological Processes	GO:0072089	stem cell proliferation	-2.1	5	3.6	20248	145	111	4	3.6	1.8	15245|20666|20678|100182	Hhip|Sox11|Sox5|Akna	-0.2
	GO Biological Processes	GO:0032944	regulation of mononuclear cell proliferation	-2.1	4	3.4	20248	229	111	5	4.5	2	12142|13641|20666|67245|94185	Prdm1|Efnb1|Sox11|Peli1|Tnfrsf21	-0.19
	GO Biological Processes	GO:0014855	striated muscle cell proliferation	-2.1	7.1	4	20248	77	111	3	2.7	1.5	14180|14234|14632	Fgf9|Foxc2|Gli1	-0.19
	GO Biological Processes	GO:0051781	positive regulation of cell division	-2	6.9	3.9	20248	79	111	3	2.7	1.5	14180|18654|54635	Fgf9|Pgf|Pdgfc	-0.17
clusters C & D	Category	GO	Description	LogP	Enrichment	Z-score	#TotalGeneInLibrary	#GeneInGO	#GeneInHitList	#GeneInGOAndHitList	%InGO	STDV %InGO	GeneID	Hits	Log(q-value)
	GO Biological Processes	GO:0002053	positive regulation of mesenchymal cell proliferation	-3.2	18	7.1	20248	37	89	3	3.4	1.9	14183|18590|20682	Fgfr2|Pdgfa|Sox9	-0.54
	GO Biological Processes	GO:0010464	regulation of mesenchymal cell proliferation	-3	15	6.3	20248	45	89	3	3.4	1.9	14183|18590|20682	Fgfr2|Pdgfa|Sox9	-0.38
	GO Biological Processes	GO:0010463	mesenchymal cell proliferation	-2.7	12	5.5	20248	57	89	3	3.4	1.9	14183|18590|20682	Fgfr2|Pdgfa|Sox9	-0.26
	GO Biological Processes	GO:0051781	positive regulation of cell division	-2.3	8.6	4.5	20248	79	89	3	3.4	1.9	14176|14183|18590	Fgf5|Fgfr2|Pdgfa	-0.046
