## Supplemental Table 14 for "Hedgehog signaling activates a heterochronic gene regulatory network to control differentiation timing across lineages"

### Sheet: Sheet1
ENCODE Project Consortium data sets used in Rowton et al., 2020
RNA-seq
		Tissue source	GEO sample accession number	PMID
	progenitor tissue	C57BL/6 mouse embryo forebrain (10.5 days)	GSM2343533	22955616
		C57BL/6 mouse embryo forebrain (10.5 days)	GSM2343534	22955616
		C57BL/6 mouse embryo hindbrain (10.5 days)	GSM2344368	22955616
		C57BL/6 mouse embryo hindbrain (10.5 days)	GSM2344369	22955616
		C57BL/6 mouse embryo neural tube (11.5 days)	GSM2071390	22955616
		C57BL/6 mouse embryo neural tube (11.5 days)	GSM2071391	22955616
	differentiated tissue	C57BL/6J adult mouse brain tissue male (10 weeks)	GSM2453449	22955616
		C57BL/6J adult mouse brain tissue male (10 weeks)	GSM2453450	22955616
ChIP-seq
		Tissue source	GEO sample accession number	PMID	Histone Modification
	differentiated tissue	C57BL/6J adult mouse heart male (8 weeks)	GSM1000092	25409824	H3K27ac
		C57BL/6J adult mouse heart male (8 weeks)	GSM1000093	25409824	H3K27ac
