## Supplemental Table 15 for "Hedgehog signaling activates a heterochronic gene regulatory network to control differentiation timing across lineages"

### Sheet: Sheet1
GO terms used to identify cardiac-associated genes in Rowton et al., 2020
GO ID	GO term description
GO:0048738	cardiac muscle tissue development
GO:0061061	muscle structure development
GO:0007507	heart development
GO:0060537	muscle tissue development
GO:0035051	cardiocyte differentiation
GO:0042692	muscle cell differentiation
GO:0014706	striated muscle tissue development
GO:0003012	muscle system process
GO:0055007	cardiac muscle cell differentiation
GO:0051146	striated muscle cell differentiation
GO:0055001	muscle cell development
GO:0006936	muscle contraction
GO:0055002	striated muscle cell development
GO:0055013	cardiac muscle cell development
GO:0055006	cardiac cell development
GO:0060047	heart contraction
GO:0030239	myofibril assembly
GO:0008016	regulation of heart contraction
GO:0014897	striated muscle hypertrophy
GO:0007517	muscle organ development
